# Uncovering the Bromodomain Interactome using Site-Specific Azide-Acetyllysine Photochemistry, Proteomic Profiling and Structural Characterization

**DOI:** 10.1101/2021.07.28.453719

**Authors:** Shana Wagner, Elena Fedorov, Babu Sudhamalla, Hum Nath Jnawali, Ronald Debiec, Agnidipta Ghosh, Kabirul Islam

## Abstract

Protein-protein interactions mediated by acetyllysines and bromodomains are essential for the regulation of eukaryotic gene expression. Diagramming the bromodomain interactome network and molecular characterization of these interactions are key to unraveling context-dependent signaling pathways. Herein, we employ a chemoproteomic platform, called interaction-based protein profiling (IBPP), to map the acetylome of the bromodomain and extra terminal domain (BET) family of bromodomains. We developed photo-responsive bromodomain analogues to carry out UV light-induced azide-acetyllysine crosslinking within the recognition cavity of the domain to capture transient interacting partners present in human cells. Subsequent proteomic and biochemical analyses lead to the identification of an array of acetylated interacting factors, which extend the potential function of BET family proteins beyond transcription. We present here eight high-resolution crystal structures of interactome-bound bromodomains that underscore the atypical binding modes and sequence motifs by which BET members recognize an expanded repertoire of acetylated proteins. In addition, we report an acetyllysine-dependent interaction between BRD4 and interleukin enhancer binding factor 3 (ILF3) in human cells, and uncover its role in recruiting transcriptional regulators to the promoter of the Survivin gene, an anti-apoptotic factor overexpressed in a wide range of human neoplasia. Collectively, our work provides a blueprint for engineering bromodomains, establishes IBPP as a robust chemoproteomic tool to characterize bromodomain interactome, and reveals distinctive recognition modes by which such associations may take place in order to modulate signaling pathways. Furthermore, these structural snapshots offer clues to design specific small-molecule inhibitors against the novel BET interactions and paves the path for exploring the biological significance of this newly identified signaling network.
