## Supplementary methods, Figures and Tables for "Uncovering the Bromodomain Interactome using Site-Specific Azide-Acetyllysine Photochemistry, Proteomic Profiling and Structural Characterization": Table S5- BRD3 proteomics.xlsx

### Sheet: BRD3-L68AzF_quantitative value 
			UNIQUE PEPTIDE COUNTS			UNIQUE PEPTIDE COUNTS			FOLD ENRICHMENT	p-Value		UNIQUE Spectrum COUNTS			UNIQUE SPECTRUM COUNTS			FOLD ENRICHMENT	p-Value
			NO LIGHT			LIGHT			(+UV/-UV)			NO LIGHT			LIGHT			(+UV/-UV)
Identified Proteins (220)	Accession Number	Mol. Wt.	1st set	2nd set	Avg(-UV)	1st set	2nd set	Avg (+UV)				set 1	set 2	Avg (-UV)	Set 1	set 2	Avg (+UV)
K2C1_HUMAN Keratin, type II cytoskeletal 1 OS=Homo sapiens GN=KRT1 PE=1 SV=6	P04264	66 kDa	72	73	72.5	77	75	76	1.04828	0.0886776		75	78	76.5	77	81	79	1.03268	0.42265
BRD3_HUMAN Bromodomain-containing protein 3 OS=Homo sapiens GN=BRD3 PE=1 SV=1	Q15059	80 kDa	18	23	20.5	25	23	24	1.17073	0.323284		32	35	33.5	42	47	44.5	1.32836	0.0636178
K22E_HUMAN Keratin, type II cytoskeletal 2 epidermal OS=Homo sapiens GN=KRT2 PE=1 SV=2	P35908	65 kDa	46	55	50.5	40	56	48	0.950495	0.810883		46	58	52	41	59	50	0.961538	0.870359
K1C10_HUMAN Keratin, type I cytoskeletal 10 OS=Homo sapiens GN=KRT10 PE=1 SV=6	P13645	59 kDa	40	49	44.5	39	50	44.5	1	1		42	49	45.5	41	51	46	1.01099	0.942169
K1C9_HUMAN Keratin, type I cytoskeletal 9 OS=Homo sapiens GN=KRT9 PE=1 SV=3	P35527	62 kDa	23	26	24.5	29	31	30	1.22449	0.0927353		23	26	24.5	30	33	31.5	1.28571	0.080855
SAHH_HUMAN Adenosylhomocysteinase OS=Homo sapiens GN=AHCY PE=1 SV=4	P23526	48 kDa	19	19	19	23	20	21.5	1.13158	0.237507		20	21	20.5	25	23	24	1.17073	0.0886776
TPR_HUMAN Nucleoprotein TPR OS=Homo sapiens GN=TPR PE=1 SV=3	P12270	267 kDa	18	31	24.5	38	23	30.5	1.2449	0.606927		18	31	24.5	38	23	30.5	1.2449	0.606927
KPYM_HUMAN Pyruvate kinase PKM OS=Homo sapiens GN=PKM PE=1 SV=4	P14618	58 kDa	15	27	21	26	23	24.5	1.16667	0.628479		15	30	22.5	30	25	27.5	1.22222	0.591752
PRDX4_HUMAN Peroxiredoxin-4 OS=Homo sapiens GN=PRDX4 PE=1 SV=1	Q13162	31 kDa	11	14	12.5	15	12	13.5	1.08	0.683772		13	16	14.5	18	14	16	1.10345	0.609433
H2B2F_HUMAN Isoform 2 of Histone H2B type 2-F OS=Homo sapiens GN=HIST2H2BF	Q5QNW6-2	15 kDa	9	9	9	9	6	7.5	0.833333	0.42265		15	15	15	11	10	10.5	0.7	0.0121217
TERA_HUMAN Transitional endoplasmic reticulum ATPase OS=Homo sapiens GN=VCP PE=1 SV=4	P55072	89 kDa	14	15	14.5	22	12	17	1.17241	0.668138		14	15	14.5	22	13	17.5	1.2069	0.575736
H4_HUMAN Histone H4 OS=Homo sapiens GN=HIST1H4A PE=1 SV=2	P62805	11 kDa	13	15	14	12	12	12	0.857143	0.183503		15	17	16	13	13	13	0.8125	0.095466
Q32Q12_HUMAN Nucleoside diphosphate kinase OS=Homo sapiens GN=NME1-NME2 PE=2 SV=1	Q32Q12	33 kDa	12	13	12.5	11	12	11.5	0.92	0.292893		13	15	14	15	16	15.5	1.10714	0.311753
E9PH29_HUMAN Thioredoxin-dependent peroxide reductase, mitochondrial OS=Homo sapiens GN=PRDX3 PE=2 SV=1	E9PH29 (+1)	26 kDa	7	5	6	11	10	10.5	1.75	0.0565436		9	8	8.5	13	13	13	1.52941	0.0121217
LDHA_HUMAN L-lactate dehydrogenase A chain OS=Homo sapiens GN=LDHA PE=1 SV=2	P00338	37 kDa	7	8	7.5	18	16	17	2.26667	0.0135691		8	9	8.5	19	18	18.5	2.17647	0.00496281
LMNA_HUMAN Isoform 6 of Prelamin-A/C OS=Homo sapiens GN=LMNA	P02545-6	69 kDa	19	17	18	10	13	11.5	0.638889	0.0690507		20	18	19	10	13	11.5	0.605263	0.0532084
H2A2C_HUMAN Histone H2A type 2-C OS=Homo sapiens GN=HIST2H2AC PE=1 SV=4	Q16777 (+1)	14 kDa	9	9	9	10	11	10.5	1.16667	0.095466		10	9	9.5	11	12	11.5	1.21053	0.105573
LDHB_HUMAN L-lactate dehydrogenase B chain OS=Homo sapiens GN=LDHB PE=1 SV=2	P07195	37 kDa	6	8	7	17	11	14	2	0.157299		8	9	8.5	21	14	17.5	2.05882	0.125843
CGL_HUMAN Cystathionine gamma-lyase OS=Homo sapiens GN=CTH PE=1 SV=3	P32929	45 kDa	12	8	10	10	11	10.5	1.05	0.830969		12	8	10	12	14	13	1.3	0.311753
K1C16_HUMAN Keratin, type I cytoskeletal 16 OS=Homo sapiens GN=KRT16 PE=1 SV=4	P08779	51 kDa	12	8	10	10	16	13	1.3	0.492907		12	8	10	10	16	13	1.3	0.492907
CAH2_HUMAN Carbonic anhydrase 2 OS=Homo sapiens GN=CA2 PE=1 SV=2	P00918	29 kDa	7	12	9.5	11	9	10	1.05263	0.869811		8	14	11	12	9	10.5	0.954545	0.895172
TPIS_HUMAN Triosephosphate isomerase OS=Homo sapiens GN=TPI1 PE=1 SV=3	P60174 (+1)	31 kDa	3	5	4	19	13	16	4	0.0629574		3	5	4	21	14	17.5	4.375	0.0656265
PUR6_HUMAN Multifunctional protein ADE2 OS=Homo sapiens GN=PAICS PE=1 SV=3	P22234	47 kDa	10	6	8	10	11	10.5	1.3125	0.349055		11	6	8.5	12	12	12	1.41176	0.296474
DHE3_HUMAN Glutamate dehydrogenase 1, mitochondrial OS=Homo sapiens GN=GLUD1 PE=1 SV=2	P00367	61 kDa	12	8	10	11	9	10	1	1		13	8	10.5	11	9	10	0.952381	0.869811
PUR8_HUMAN Adenylosuccinate lyase OS=Homo sapiens GN=ADSL PE=1 SV=2	P30566	55 kDa	7	10	8.5	12	7	9.5	1.11765	0.764298		7	10	8.5	12	7	9.5	1.11765	0.764298
GLYM_HUMAN Serine hydroxymethyltransferase, mitochondrial OS=Homo sapiens GN=SHMT2 PE=1 SV=3	P34897 (+1)	56 kDa	5	12	8.5	9	7	8	0.941176	0.903326		5	15	10	9	7	8	0.8	0.732739
ANM5_HUMAN Protein arginine N-methyltransferase 5 OS=Homo sapiens GN=PRMT5 PE=1 SV=4	O14744	73 kDa	6	8	7	6	7	6.5	0.928571	0.698489		6	8	7	6	7	6.5	0.928571	0.698489
B3KUK2_HUMAN Superoxide dismutase OS=Homo sapiens GN=SOD2 PE=2 SV=1	B3KUK2 (+1)	20 kDa	7	4	5.5	5	8	6.5	1.18182	0.683772		8	5	6.5	6	10	8	1.23077	0.609433
K2C6A_HUMAN Keratin, type II cytoskeletal 6A OS=Homo sapiens GN=KRT6A PE=1 SV=3	P02538	60 kDa	13	3	8	4	13	8.5	1.0625	0.947514		13	3	8	4	13	8.5	1.0625	0.947514
B4E022_HUMAN Transketolase OS=Homo sapiens GN=TKT PE=2 SV=1	B4E022	63 kDa	5	8	6.5	10	8	9	1.38462	0.29986		5	8	6.5	11	8	9.5	1.46154	0.292893
PYGL_HUMAN Glycogen phosphorylase, liver form OS=Homo sapiens GN=PYGL PE=1 SV=4	P06737 (+1)	97 kDa	5	12	8.5	4	9	6.5	0.764706	0.687652		5	13	9	4	9	6.5	0.722222	0.649069
AATM_HUMAN Aspartate aminotransferase, mitochondrial OS=Homo sapiens GN=GOT2 PE=1 SV=3	P00505	48 kDa	7	4	5.5	8	7	7.5	1.36364	0.333333		8	6	7	8	7	7.5	1.07143	0.698489
K2C5_HUMAN Keratin, type II cytoskeletal 5 OS=Homo sapiens GN=KRT5 PE=1 SV=3	P13647	62 kDa	8	6	7	6	10	8	1.14286	0.698489		8	6	7	6	10	8	1.14286	0.698489
SF3B3_HUMAN Splicing factor 3B subunit 3 OS=Homo sapiens GN=SF3B3 PE=1 SV=4	Q15393	136 kDa	6	7	6.5	3	13	8	1.23077	0.793471		6	7	6.5	3	13	8	1.23077	0.793471
1433E_HUMAN 14-3-3 protein epsilon OS=Homo sapiens GN=YWHAE PE=1 SV=1	P62258	29 kDa	3.1	3	3.05	8	8	8	2.62295	0.000102015		3	4	3.5	10	10	10	2.85714	0.00586515
G6PI_HUMAN Glucose-6-phosphate isomerase OS=Homo sapiens GN=GPI PE=1 SV=4	P06744	63 kDa	4	5	4.5	7	6	6.5	1.44444	0.105573		4	7	5.5	8	8	8	1.45455	0.237507
FLNA_HUMAN Filamin-A OS=Homo sapiens GN=FLNA PE=1 SV=4	P21333 (+2)	281 kDa	5	4	4.5	10	7	8.5	1.88889	0.127128		5	4	4.5	10	7	8.5	1.88889	0.127128
MAOM_HUMAN NAD-dependent malic enzyme, mitochondrial OS=Homo sapiens GN=ME2 PE=1 SV=1	P23368	65 kDa	4	4	4	9	6	7.5	1.875	0.144814		4	5	4.5	10	6	8	1.77778	0.23165
K1C14_HUMAN Keratin, type I cytoskeletal 14 OS=Homo sapiens GN=KRT14 PE=1 SV=4	P02533	52 kDa	7.1	7	7.05	5	5	5	0.70922	0.000594354		7.1	7	7.05	5	5	5	0.70922	0.000594354
ATPB_HUMAN ATP synthase subunit beta, mitochondrial OS=Homo sapiens GN=ATP5B PE=1 SV=3	P06576	57 kDa	6	6	6	5	6	5.5	0.916667	0.42265		6	6	6	5	6	5.5	0.916667	0.42265
EF2_HUMAN Elongation factor 2 OS=Homo sapiens GN=EEF2 PE=1 SV=4	P13639	95 kDa	3	6	4.5	6	7	6.5	1.44444	0.333333		3	6	4.5	6	7	6.5	1.44444	0.333333
E9PBJ5_HUMAN Succinate dehydrogenase [ubiquinone] flavoprotein subunit, mitochondrial OS=Homo sapiens GN=SDHA PE=2 SV=1	E9PBJ5 (+1)	67 kDa	3	4	3.5	6	6	6	1.71429	0.0377496		3	4	3.5	6	6	6	1.71429	0.0377496
TPM3_HUMAN Isoform 2 of Tropomyosin alpha-3 chain OS=Homo sapiens GN=TPM3	P06753-2	29 kDa	0.1	0	0.05	11	8	9.5	190	0.0243074		0.1	0	0.05	12	8	10	200	0.0381309
SF3B2_HUMAN Splicing factor 3B subunit 2 OS=Homo sapiens GN=SF3B2 PE=1 SV=2	Q13435	100 kDa	3	6	4.5	6	4	5	1.11111	0.80755		3	6	4.5	6	4	5	1.11111	0.80755
K7EK07_HUMAN Histone H3 (Fragment) OS=Homo sapiens GN=H3F3B PE=2 SV=1	K7EK07 (+1)	15 kDa	3.1	3	3.05	4	4	4	1.31148	0.00275863		3.1	3	3.05	4	4	4	1.31148	0.00275863
PRP4B_HUMAN Serine/threonine-protein kinase PRP4 homolog OS=Homo sapiens GN=PRPF4B PE=1 SV=3	Q13523	117 kDa	4	5	4.5	4	5	4.5	1	1		4	6	5	4	5	4.5	0.9	0.698489
PDIA1_HUMAN Protein disulfide-isomerase OS=Homo sapiens GN=P4HB PE=1 SV=3	P07237	57 kDa	2	3	2.5	9	5	7	2.8	0.160746		2	3	2.5	9	5	7	2.8	0.160746
U5S1_HUMAN 116 kDa U5 small nuclear ribonucleoprotein component OS=Homo sapiens GN=EFTUD2 PE=1 SV=1	Q15029 (+1)	109 kDa	4	5	4.5	4	4	4	0.888889	0.42265		4	6	5	5	4	4.5	0.9	0.698489
KCRU_HUMAN Creatine kinase U-type, mitochondrial OS=Homo sapiens GN=CKMT1A PE=1 SV=1	P12532	47 kDa	6	5	5.5	4	3	3.5	0.636364	0.105573		6	5	5.5	4	3	3.5	0.636364	0.105573
KRT83_HUMAN Keratin, type II cuticular Hb3 OS=Homo sapiens GN=KRT83 PE=1 SV=2	P78385	54 kDa	1	14	7.5	0	0	0	0	0.367825		1	14	7.5	0.1	0	0.05	0.00666667	0.370377
DLDH_HUMAN Dihydrolipoyl dehydrogenase, mitochondrial OS=Homo sapiens GN=DLD PE=1 SV=2	P09622	54 kDa	2	4	3	5	5	5	1.66667	0.183503		2	4	3	6	5	5.5	1.83333	0.154846
GRP78_HUMAN 78 kDa glucose-regulated protein OS=Homo sapiens GN=HSPA5 PE=1 SV=2	P11021	72 kDa	0	3	1.5	10	5	7.5	5	0.175837		0	3	1.5	10	5	7.5	5	0.175837
ATPA_HUMAN ATP synthase subunit alpha, mitochondrial OS=Homo sapiens GN=ATP5A1 PE=1 SV=1	P25705	60 kDa	3	6	4.5	4	5	4.5	1	1		3	6	4.5	4	5	4.5	1	1
HMCS1_HUMAN Hydroxymethylglutaryl-CoA synthase, cytoplasmic OS=Homo sapiens GN=HMGCS1 PE=1 SV=2	Q01581	57 kDa	2	5	3.5	6	5	5.5	1.57143	0.333333		2	5	3.5	6	5	5.5	1.57143	0.333333
GDE_HUMAN Glycogen debranching enzyme OS=Homo sapiens GN=AGL PE=1 SV=3	P35573	175 kDa	4	4	4	3	6	4.5	1.125	0.770584		4	4	4	3	6	4.5	1.125	0.770584
SYNC_HUMAN Asparagine--tRNA ligase, cytoplasmic OS=Homo sapiens GN=NARS PE=1 SV=1	O43776	63 kDa	3	3	3	6	4	5	1.66667	0.183503		3	3	3	6	4	5	1.66667	0.183503
ILF2_HUMAN Interleukin enhancer-binding factor 2 OS=Homo sapiens GN=ILF2 PE=1 SV=2	Q12905	43 kDa	2	4	3	5	4	4.5	1.5	0.311753		2	4	3	5	4	4.5	1.5	0.311753
GLNA_HUMAN Glutamine synthetase OS=Homo sapiens GN=GLUL PE=1 SV=4	P15104	42 kDa	5	2	3.5	4	4	4	1.14286	0.770584		5	2	3.5	4	4	4	1.14286	0.770584
G3P_HUMAN Glyceraldehyde-3-phosphate dehydrogenase OS=Homo sapiens GN=GAPDH PE=1 SV=3	P04406	36 kDa	2	4	3	4	5	4.5	1.5	0.311753		2	4	3	4	5	4.5	1.5	0.311753
ALDH2_HUMAN Aldehyde dehydrogenase, mitochondrial OS=Homo sapiens GN=ALDH2 PE=1 SV=2	P05091	56 kDa	0.1	0	0.05	11	4	7.5	150	0.167104		0.1	0	0.05	12	4	8	160	0.185237
K1H1_HUMAN Keratin, type I cuticular Ha1 OS=Homo sapiens GN=KRT31 PE=2 SV=3	Q15323	47 kDa	1	8	4.5	0	0	0	0	0.327308		1	10	5.5	0	0	0	0	0.346118
SIN3A_HUMAN Paired amphipathic helix protein Sin3a OS=Homo sapiens GN=SIN3A PE=1 SV=2	Q96ST3	145 kDa	1	5	3	5	3	4	1.33333	0.698489		1	5	3	5	3	4	1.33333	0.698489
MMTA2_HUMAN Multiple myeloma tumor-associated protein 2 OS=Homo sapiens GN=MMTAG2 PE=1 SV=1	Q9BU76	29 kDa	2	3	2.5	3	4	3.5	1.4	0.292893		2	3	2.5	3	4	3.5	1.4	0.292893
ILF3_HUMAN Interleukin enhancer-binding factor 3 OS=Homo sapiens GN=ILF3 PE=1 SV=3	Q12906 (+5)	95 kDa	3	1	2	7	3	5	2.5	0.311753		3	1	2	8	3	5.5	2.75	0.323284
PLD3_HUMAN Phospholipase D3 OS=Homo sapiens GN=PLD3 PE=1 SV=1	Q8IV08	55 kDa	4	3	3.5	5	3	4	1.14286	0.698489		4	3	3.5	5	3	4	1.14286	0.698489
PABP1_HUMAN Polyadenylate-binding protein 1 OS=Homo sapiens GN=PABPC1 PE=1 SV=2	P11940	71 kDa	1	0	0.5	9	5	7	14	0.0875789		1	0	0.5	9	5	7	14	0.0875789
BRDT_HUMAN Bromodomain testis-specific protein OS=Homo sapiens GN=BRDT PE=1 SV=4	Q58F21 (+2)	108 kDa	3.1	3	3.05	4	4	4	1.31148	0.00275863		3.1	3	3.05	4	4	4	1.31148	0.00275863
B0UX83_HUMAN HLA-B associated transcript 3, isoform CRA_a OS=Homo sapiens GN=BAG6 PE=4 SV=1	B0UX83 (+3)	119 kDa	3	4	3.5	3	4	3.5	1	1		3	4	3.5	3	4	3.5	1	1
THIL_HUMAN Acetyl-CoA acetyltransferase, mitochondrial OS=Homo sapiens GN=ACAT1 PE=1 SV=1	P24752	45 kDa	3	2	2.5	5	4	4.5	1.8	0.105573		3	2	2.5	5	4	4.5	1.8	0.105573
1433Z_HUMAN 14-3-3 protein zeta/delta OS=Homo sapiens GN=YWHAZ PE=1 SV=1	P63104	28 kDa	1.1	1	1.05	6	6	6	5.71429	0.000102015		1.1	1	1.05	6	6	6	5.71429	0.000102015
MCCB_HUMAN Methylcrotonoyl-CoA carboxylase beta chain, mitochondrial OS=Homo sapiens GN=MCCC2 PE=1 SV=1	Q9HCC0	61 kDa	2	3	2.5	5	3	4	1.6	0.311753		2	3	2.5	5	3	4	1.6	0.311753
B4DQJ8_HUMAN 6-phosphogluconate dehydrogenase, decarboxylating OS=Homo sapiens GN=PGD PE=2 SV=1	B4DQJ8 (+1)	52 kDa	1	3	2	6	3	4.5	2.25	0.29986		1	3	2	6	3	4.5	2.25	0.29986
F5H039_HUMAN Molybdopterin molybdenumtransferase OS=Homo sapiens GN=GPHN PE=2 SV=1	F5H039	85 kDa	3	4	3.5	2	3	2.5	0.714286	0.292893		3	4	3.5	2	3	2.5	0.714286	0.292893
B7Z7A9_HUMAN Phosphoglycerate kinase OS=Homo sapiens GN=PGK1 PE=2 SV=1	B7Z7A9	41 kDa	1	1	1	7	3	5	5	0.183503		1	1	1	7	3	5	5	0.183503
KINH_HUMAN Kinesin-1 heavy chain OS=Homo sapiens GN=KIF5B PE=1 SV=1	P33176	110 kDa	3	3	3	4	2	3	1	1		3	3	3	4	2	3	1	1
PRDX1_HUMAN Peroxiredoxin-1 OS=Homo sapiens GN=PRDX1 PE=1 SV=1	Q06830	22 kDa	2	2	2	3	5	4	2	0.183503		2	2	2	3	5	4	2	0.183503
RBBP4_HUMAN Histone-binding protein RBBP4 OS=Homo sapiens GN=RBBP4 PE=1 SV=3	Q09028 (+1)	48 kDa	2	4	3	4	2	3	1	1		2	4	3	4	2	3	1	1
RS19_HUMAN 40S ribosomal protein S19 OS=Homo sapiens GN=RPS19 PE=1 SV=2	P39019	16 kDa	3	3	3	2	4	3	1	1		3	3	3	2	4	3	1	1
HXK1_HUMAN Isoform 4 of Hexokinase-1 OS=Homo sapiens GN=HK1	P19367-4	101 kDa	2	3	2.5	3	4	3.5	1.4	0.292893		2	3	2.5	3	4	3.5	1.4	0.292893
NUCB1_HUMAN Nucleobindin-1 OS=Homo sapiens GN=NUCB1 PE=1 SV=4	Q02818	54 kDa	2	4	3	4	2	3	1	1		2	4	3	4	2	3	1	1
NIT1_HUMAN Nitrilase homolog 1 OS=Homo sapiens GN=NIT1 PE=1 SV=2	Q86X76 (+2)	36 kDa	1	3	2	5	3	4	2	0.292893		1	3	2	5	3	4	2	0.292893
RPP30_HUMAN Isoform 2 of Ribonuclease P protein subunit p30 OS=Homo sapiens GN=RPP30	P78346-2	36 kDa	1	2	1.5	4	4	4	2.66667	0.0377496		1	2	1.5	4	4	4	2.66667	0.0377496
TLN1_HUMAN Talin-1 OS=Homo sapiens GN=TLN1 PE=1 SV=3	Q9Y490	270 kDa	1	1	1	6	3	4.5	4.5	0.144814		1	1	1	6	3	4.5	4.5	0.144814
H2AZ_HUMAN Histone H2A.Z OS=Homo sapiens GN=H2AFZ PE=1 SV=2	P0C0S5 (+1)	14 kDa	2	2	2	3	1	2	1	1		2	2	2	3	1	2	1	1
GSHR_HUMAN Glutathione reductase, mitochondrial OS=Homo sapiens GN=GSR PE=1 SV=2	P00390 (+1)	56 kDa	3	4	3.5	2	1	1.5	0.428571	0.105573		3	4	3.5	2	1	1.5	0.428571	0.105573
QORL1_HUMAN Quinone oxidoreductase-like protein 1 OS=Homo sapiens GN=CRYZL1 PE=1 SV=2	O95825	39 kDa	4	3	3.5	2	2	2	0.571429	0.095466		4	3	3.5	2	2	2	0.571429	0.095466
C9JBI3_HUMAN Phosphoserine phosphatase (Fragment) OS=Homo sapiens GN=PSPH PE=2 SV=1	C9JBI3 (+1)	21 kDa	3	1	2	3	3	3	1.5	0.42265		3	1	2	3	4	3.5	1.75	0.311753
E9PLK3_HUMAN Puromycin-sensitive aminopeptidase OS=Homo sapiens GN=NPEPPS PE=2 SV=1	E9PLK3 (+1)	103 kDa	2	2	2	4	3	3.5	1.75	0.095466		2	2	2	4	3	3.5	1.75	0.095466
J3KPS3_HUMAN Fructose-bisphosphate aldolase OS=Homo sapiens GN=ALDOA PE=2 SV=1	J3KPS3 (+1)	40 kDa	1	2	1.5	3	5	4	2.66667	0.154846		1	2	1.5	3	5	4	2.66667	0.154846
PITH1_HUMAN PITH domain-containing protein 1 OS=Homo sapiens GN=PITHD1 PE=1 SV=1	Q9GZP4	24 kDa	3	1	2	4	3	3.5	1.75	0.311753		3	1	2	4	3	3.5	1.75	0.311753
PEPD_HUMAN Xaa-Pro dipeptidase OS=Homo sapiens GN=PEPD PE=1 SV=3	P12955	55 kDa	1	3	2	4	3	3.5	1.75	0.311753		1	3	2	4	3	3.5	1.75	0.311753
HPRT_HUMAN Hypoxanthine-guanine phosphoribosyltransferase OS=Homo sapiens GN=HPRT1 PE=1 SV=2	P00492	25 kDa	0.1	0	0.05	5	5	5	100	0.000102015		0.1	0	0.05	6	5	5.5	110	0.00839408
RTCB_HUMAN tRNA-splicing ligase RtcB homolog OS=Homo sapiens GN=RTCB PE=1 SV=1	Q9Y3I0	55 kDa	3	4	3.5	1	3	2	0.571429	0.311753		3	4	3.5	1	3	2	0.571429	0.311753
CH60_HUMAN 60 kDa heat shock protein, mitochondrial OS=Homo sapiens GN=HSPD1 PE=1 SV=2	P10809	61 kDa	1	0	0.5	5	5	5	10	0.0121217		1	0	0.5	5	5	5	10	0.0121217
PGAM1_HUMAN Phosphoglycerate mutase 1 OS=Homo sapiens GN=PGAM1 PE=1 SV=2	P18669	29 kDa	1	3	2	2	3	2.5	1.25	0.698489		1	3	2	2	3	2.5	1.25	0.698489
RNZ2_HUMAN Zinc phosphodiesterase ELAC protein 2 OS=Homo sapiens GN=ELAC2 PE=1 SV=2	Q9BQ52 (+1)	92 kDa	2	3	2.5	3	2	2.5	1	1		2	3	2.5	3	2	2.5	1	1
CAPR1_HUMAN Caprin-1 OS=Homo sapiens GN=CAPRIN1 PE=1 SV=2	Q14444	78 kDa	0	3	1.5	3	4	3.5	2.33333	0.333333		0	3	1.5	3	4	3.5	2.33333	0.333333
BRD4_HUMAN Bromodomain-containing protein 4 OS=Homo sapiens GN=BRD4 PE=1 SV=2	O60885	152 kDa	2.1	2	2.05	3	3	3	1.46341	0.00275863		2.1	2	2.05	3	3	3	1.46341	0.00275863
AGAL_HUMAN Alpha-galactosidase A OS=Homo sapiens GN=GLA PE=1 SV=1	P06280	49 kDa	2	3	2.5	4	1	2.5	1	1		2	3	2.5	4	1	2.5	1	1
NPS3A_HUMAN Protein NipSnap homolog 3A OS=Homo sapiens GN=NIPSNAP3A PE=1 SV=2	Q9UFN0	28 kDa	3	2	2.5	2	3	2.5	1	1		3	2	2.5	2	3	2.5	1	1
AMRP_HUMAN Alpha-2-macroglobulin receptor-associated protein OS=Homo sapiens GN=LRPAP1 PE=1 SV=1	P30533	41 kDa	2	3	2.5	3	2	2.5	1	1		2	3	2.5	3	2	2.5	1	1
ALBU_HUMAN Serum albumin OS=Homo sapiens GN=ALB PE=1 SV=2	P02768	69 kDa	1	0	0.5	3	3	3	6	0.0377496		1	0	0.5	4	3	3.5	7	0.0513167
CSK21_HUMAN Casein kinase II subunit alpha OS=Homo sapiens GN=CSNK2A1 PE=1 SV=1	P68400	45 kDa	4	2	3	3	1	2	0.666667	0.552786		4	2	3	3	1	2	0.666667	0.552786
B4DJV2_HUMAN Citrate synthase OS=Homo sapiens GN=CS PE=2 SV=1	B4DJV2 (+1)	50 kDa	0.1	0	0.05	4	6	5	100	0.038563		0.1	0	0.05	4	6	5	100	0.038563
VINC_HUMAN Vinculin OS=Homo sapiens GN=VCL PE=1 SV=4	P18206 (+1)	124 kDa	0.1	0	0.05	5	5	5	100	0.000102015		0.1	0	0.05	5	5	5	100	0.000102015
B7Z3I9_HUMAN Delta-aminolevulinic acid dehydratase OS=Homo sapiens GN=ALAD PE=2 SV=1	B7Z3I9 (+1)	35 kDa	2	1	1.5	3	3	3	2	0.095466		2	1	1.5	3	3	3	2	0.095466
SYG_HUMAN Glycine--tRNA ligase OS=Homo sapiens GN=GARS PE=1 SV=3	P41250	83 kDa	2	3	2.5	3	1	2	0.8	0.698489		2	3	2.5	3	1	2	0.8	0.698489
MECP2_HUMAN Isoform B of Methyl-CpG-binding protein 2 OS=Homo sapiens GN=MECP2	P51608-2	53 kDa	2	2	2	2	3	2.5	1.25	0.42265		2	2	2	2	3	2.5	1.25	0.42265
SERC_HUMAN Phosphoserine aminotransferase OS=Homo sapiens GN=PSAT1 PE=1 SV=2	Q9Y617	40 kDa	0	1	0.5	6	2	4	8	0.23165		0	1	0.5	6	2	4	8	0.23165
DHX15_HUMAN Putative pre-mRNA-splicing factor ATP-dependent RNA helicase DHX15 OS=Homo sapiens GN=DHX15 PE=1 SV=2	O43143	91 kDa	1	1	1	4	3	3.5	3.5	0.0377496		1	1	1	4	3	3.5	3.5	0.0377496
GTPC1_HUMAN Putative GTP cyclohydrolase 1 type 2 NIF3L1 OS=Homo sapiens GN=NIF3L1 PE=1 SV=2	Q9GZT8 (+1)	42 kDa	2	1	1.5	1	4	2.5	1.66667	0.591752		2	1	1.5	1	4	2.5	1.66667	0.591752
AL1B1_HUMAN Aldehyde dehydrogenase X, mitochondrial OS=Homo sapiens GN=ALDH1B1 PE=1 SV=3	P30837	57 kDa	1	2	1.5	4	2	3	2	0.311753		1	2	1.5	4	2	3	2	0.311753
DHRS2_HUMAN Dehydrogenase/reductase SDR family member 2, mitochondrial OS=Homo sapiens GN=DHRS2 PE=1 SV=4	Q13268	30 kDa	1	1	1	3	4	3.5	3.5	0.0377496		1	1	1	3	4	3.5	3.5	0.0377496
PREP_HUMAN Presequence protease, mitochondrial OS=Homo sapiens GN=PITRM1 PE=1 SV=3	Q5JRX3 (+1)	117 kDa	3	3	3	2	1	1.5	0.5	0.095466		3	3	3	2	1	1.5	0.5	0.095466
ECHM_HUMAN Enoyl-CoA hydratase, mitochondrial OS=Homo sapiens GN=ECHS1 PE=1 SV=4	P30084	31 kDa	0.1	0	0.05	4	5	4.5	90	0.0125121		0.1	0	0.05	4	5	4.5	90	0.0125121
CATA_HUMAN Catalase OS=Homo sapiens GN=CAT PE=1 SV=3	P04040	60 kDa	2	3	2.5	3	1	2	0.8	0.698489		2	3	2.5	3	1	2	0.8	0.698489
AIFM1_HUMAN Apoptosis-inducing factor 1, mitochondrial OS=Homo sapiens GN=AIFM1 PE=1 SV=1	O95831 (+1)	67 kDa	1	0	0.5	4	4	4	8	0.0198039		1	0	0.5	4	4	4	8	0.0198039
PUR1_HUMAN Amidophosphoribosyltransferase OS=Homo sapiens GN=PPAT PE=1 SV=1	Q06203	57 kDa	0	3	1.5	4	2	3	2	0.492907		0	3	1.5	4	2	3	2	0.492907
TRM6_HUMAN tRNA (adenine(58)-N(1))-methyltransferase non-catalytic subunit TRM6 OS=Homo sapiens GN=TRMT6 PE=1 SV=1	Q9UJA5	56 kDa	2	1	1.5	3	2	2.5	1.66667	0.292893		2	1	1.5	3	2	2.5	1.66667	0.292893
TR150_HUMAN Thyroid hormone receptor-associated protein 3 OS=Homo sapiens GN=THRAP3 PE=1 SV=2	Q9Y2W1	109 kDa	1	3	2	1	3	2	1	1		1	3	2	1	3	2	1	1
LMNB1_HUMAN Lamin-B1 OS=Homo sapiens GN=LMNB1 PE=1 SV=2	P20700	66 kDa	2.1	2	2.05	2	2	2	0.97561	0.42265		2.1	2	2.05	2	2	2	0.97561	0.42265
A6NG51_HUMAN Spectrin alpha chain, non-erythrocytic 1 OS=Homo sapiens GN=SPTAN1 PE=2 SV=2	A6NG51 (+3)	285 kDa	1	0	0.5	4	3	3.5	7	0.0513167		1	0	0.5	4	3	3.5	7	0.0513167
AMOT_HUMAN Angiomotin OS=Homo sapiens GN=AMOT PE=1 SV=1	Q4VCS5	118 kDa	2.1	2	2.05	2	2	2	0.97561	0.42265		2.1	2	2.05	2	2	2	0.97561	0.42265
METK2_HUMAN S-adenosylmethionine synthase isoform type-2 OS=Homo sapiens GN=MAT2A PE=1 SV=1	P31153	44 kDa	1	1	1	2	4	3	3	0.183503		1	1	1	2	4	3	3	0.183503
SYTC_HUMAN Threonine--tRNA ligase, cytoplasmic OS=Homo sapiens GN=TARS PE=1 SV=3	P26639	83 kDa	2	3	2.5	2	1	1.5	0.6	0.292893		2	3	2.5	2	1	1.5	0.6	0.292893
J3QT28_HUMAN Mitotic checkpoint protein BUB3 (Fragment) OS=Homo sapiens GN=BUB3 PE=2 SV=1	J3QT28 (+2)	32 kDa	2	3	2.5	1	2	1.5	0.6	0.292893		2	3	2.5	1	2	1.5	0.6	0.292893
GLYC_HUMAN Isoform 2 of Serine hydroxymethyltransferase, cytosolic OS=Homo sapiens GN=SHMT1	P34896-2	49 kDa	1	4	2.5	2	1	1.5	0.6	0.591752		1	4	2.5	2	1	1.5	0.6	0.591752
GGPPS_HUMAN Geranylgeranyl pyrophosphate synthase OS=Homo sapiens GN=GGPS1 PE=1 SV=1	O95749	35 kDa	2	2	2	3	1	2	1	1		2	2	2	3	1	2	1	1
F5H388_HUMAN Polyubiquitin-C (Fragment) OS=Homo sapiens GN=UBC PE=2 SV=1	F5H388	17 kDa	2	1	1.5	2	3	2.5	1.66667	0.292893		2	1	1.5	2	3	2.5	1.66667	0.292893
COF1_HUMAN Cofilin-1 OS=Homo sapiens GN=CFL1 PE=1 SV=3	P23528	19 kDa	0.1	0	0.05	4	4	4	80	0.000160192		0.1	0	0.05	4	4	4	80	0.000160192
PYGB_HUMAN Glycogen phosphorylase, brain form OS=Homo sapiens GN=PYGB PE=1 SV=5	P11216	97 kDa	1	4	2.5	2	1	1.5	0.6	0.591752		1	4	2.5	2	1	1.5	0.6	0.591752
OAT_HUMAN Ornithine aminotransferase, mitochondrial OS=Homo sapiens GN=OAT PE=1 SV=1	P04181	49 kDa	0	1	0.5	3	4	3.5	7	0.0513167		0	1	0.5	3	4	3.5	7	0.0513167
PUR4_HUMAN Phosphoribosylformylglycinamidine synthase OS=Homo sapiens GN=PFAS PE=1 SV=4	O15067	145 kDa	1	4	2.5	1	2	1.5	0.6	0.591752		1	4	2.5	1	2	1.5	0.6	0.591752
MOV10_HUMAN Putative helicase MOV-10 OS=Homo sapiens GN=MOV10 PE=1 SV=2	Q9HCE1	114 kDa	2	0	1	4	2	3	3	0.292893		2	0	1	4	2	3	3	0.292893
PSA5_HUMAN Proteasome subunit alpha type-5 OS=Homo sapiens GN=PSMA5 PE=1 SV=3	P28066	26 kDa	1	0	0.5	3	3	3	6	0.0377496		1	0	0.5	3	3	3	6	0.0377496
FLNB_HUMAN Filamin-B OS=Homo sapiens GN=FLNB PE=1 SV=2	O75369 (+3)	278 kDa	0.1	0	0.05	4	3	3.5	70	0.020562		0.1	0	0.05	4	3	3.5	70	0.020562
MDHC_HUMAN Malate dehydrogenase, cytoplasmic OS=Homo sapiens GN=MDH1 PE=1 SV=4	P40925 (+1)	36 kDa	2	1	1.5	2	2	2	1.33333	0.42265		2	1	1.5	2	2	2	1.33333	0.42265
SMRC1_HUMAN SWI/SNF complex subunit SMARCC1 OS=Homo sapiens GN=SMARCC1 PE=1 SV=3	Q92922	123 kDa	2	2	2	0	3	1.5	0.75	0.770584		2	2	2	0	3	1.5	0.75	0.770584
SRC8_HUMAN Src substrate cortactin OS=Homo sapiens GN=CTTN PE=1 SV=2	Q14247	62 kDa	2	2	2	0	3	1.5	0.75	0.770584		2	2	2	0	3	1.5	0.75	0.770584
EZRI_HUMAN Ezrin OS=Homo sapiens GN=EZR PE=1 SV=4	P15311	69 kDa	0.1	0	0.05	5	2	3.5	70	0.148278		0.1	0	0.05	5	2	3.5	70	0.148278
GRPE1_HUMAN GrpE protein homolog 1, mitochondrial OS=Homo sapiens GN=GRPEL1 PE=1 SV=2	Q9HAV7	24 kDa	1	1	1	2	3	2.5	2.5	0.095466		1	1	1	2	3	2.5	2.5	0.095466
ADK_HUMAN Adenosine kinase OS=Homo sapiens GN=ADK PE=1 SV=2	P55263	41 kDa	2	1	1.5	2	2	2	1.33333	0.42265		2	1	1.5	2	2	2	1.33333	0.42265
PTER_HUMAN Phosphotriesterase-related protein OS=Homo sapiens GN=PTER PE=1 SV=1	Q96BW5 (+1)	39 kDa	2	3	2.5	1	1	1	0.4	0.095466		2	3	2.5	1	1	1	0.4	0.095466
UGDH_HUMAN UDP-glucose 6-dehydrogenase OS=Homo sapiens GN=UGDH PE=1 SV=1	O60701	55 kDa	1	1	1	3	2	2.5	2.5	0.095466		1	1	1	3	2	2.5	2.5	0.095466
K7ELL7_HUMAN Glucosidase 2 subunit beta OS=Homo sapiens GN=PRKCSH PE=2 SV=1	K7ELL7 (+2)	60 kDa	0.1	0	0.05	3	3	3	60	0.00028715		0.1	0	0.05	3	3	3	60	0.00028715
MDHM_HUMAN Malate dehydrogenase, mitochondrial OS=Homo sapiens GN=MDH2 PE=1 SV=3	P40926	36 kDa	1	2	1.5	3	1	2	1.33333	0.698489		1	2	1.5	3	1	2	1.33333	0.698489
SF3B4_HUMAN Splicing factor 3B subunit 4 OS=Homo sapiens GN=SF3B4 PE=1 SV=1	Q15427	44 kDa	3	0	1.5	4	0	2	1.33333	0.859972		3	0	1.5	4	0	2	1.33333	0.859972
THOP1_HUMAN Thimet oligopeptidase OS=Homo sapiens GN=THOP1 PE=1 SV=2	P52888	79 kDa	1	4	2.5	1	1	1	0.4	0.42265		1	4	2.5	1	1	1	0.4	0.42265
F10A1_HUMAN Hsc70-interacting protein OS=Homo sapiens GN=ST13 PE=1 SV=2	P50502	41 kDa	0.1	0	0.05	5	1	3	60	0.278284		0.1	0	0.05	6	1	3.5	70	0.301675
J3KR54_HUMAN Isovaleryl Coenzyme A dehydrogenase, isoform CRA_a OS=Homo sapiens GN=IVD PE=2 SV=1	J3KR54	47 kDa	1	2	1.5	4	0	2	1.33333	0.830969		1	2	1.5	4	0	2	1.33333	0.830969
HSP74_HUMAN Heat shock 70 kDa protein 4 OS=Homo sapiens GN=HSPA4 PE=1 SV=4	P34932	94 kDa	0	1	0.5	2	4	3	6	0.154846		0	1	0.5	2	4	3	6	0.154846
PSA2_HUMAN Proteasome subunit alpha type-2 OS=Homo sapiens GN=PSMA2 PE=1 SV=2	P25787	26 kDa	0.1	0	0.05	3	4	3.5	70	0.020562		0.1	0	0.05	3	4	3.5	70	0.020562
BACH_HUMAN Isoform 4 of Cytosolic acyl coenzyme A thioester hydrolase OS=Homo sapiens GN=ACOT7	O00154-4	37 kDa	2	1	1.5	2	1	1.5	1	1		2	1	1.5	2	1	1.5	1	1
SSDH_HUMAN Succinate-semialdehyde dehydrogenase, mitochondrial OS=Homo sapiens GN=ALDH5A1 PE=1 SV=2	P51649 (+1)	57 kDa	1	2	1.5	2	1	1.5	1	1		1	2	1.5	2	1	1.5	1	1
H7BY58_HUMAN Protein-L-isoaspartate O-methyltransferase OS=Homo sapiens GN=PCMT1 PE=2 SV=1	H7BY58 (+1)	30 kDa	0.1	1	0.55	2	2	2	3.63636	0.084312		1.1	1	1.05	2	2	2	1.90476	0.00275863
RS10_HUMAN 40S ribosomal protein S10 OS=Homo sapiens GN=RPS10 PE=1 SV=1	P46783	19 kDa	2	1	1.5	2	1	1.5	1	1		2	1	1.5	2	1	1.5	1	1
PRP19_HUMAN Pre-mRNA-processing factor 19 OS=Homo sapiens GN=PRPF19 PE=1 SV=1	Q9UMS4	55 kDa	2	1	1.5	2	1	1.5	1	1		2	1	1.5	2	1	1.5	1	1
HEM6_HUMAN Coproporphyrinogen-III oxidase, mitochondrial OS=Homo sapiens GN=CPOX PE=1 SV=3	P36551	50 kDa	2	1	1.5	1	2	1.5	1	1		2	1	1.5	1	2	1.5	1	1
SPHM_HUMAN N-sulphoglucosamine sulphohydrolase OS=Homo sapiens GN=SGSH PE=1 SV=1	P51688	57 kDa	0.1	1	0.55	2	2	2	3.63636	0.084312		1.1	1	1.05	2	2	2	1.90476	0.00275863
PAIRB_HUMAN Plasminogen activator inhibitor 1 RNA-binding protein OS=Homo sapiens GN=SERBP1 PE=1 SV=2	Q8NC51 (+1)	45 kDa	1	0	0.5	3	1	2	4	0.311753		1	0	0.5	4	1	2.5	5	0.333333
RRBP1_HUMAN Ribosome-binding protein 1 OS=Homo sapiens GN=RRBP1 PE=1 SV=4	Q9P2E9 (+1)	152 kDa	0.1	0	0.05	4	2	3	60	0.0984746		0.1	0	0.05	4	2	3	60	0.0984746
E9PGT1_HUMAN Translin OS=Homo sapiens GN=TSN PE=2 SV=1	E9PGT1 (+1)	26 kDa	0.1	0	0.05	2	4	3	60	0.0984746		0.1	0	0.05	2	4	3	60	0.0984746
NQO2_HUMAN Ribosyldihydronicotinamide dehydrogenase [quinone] OS=Homo sapiens GN=NQO2 PE=1 SV=5	P16083	26 kDa	1	2	1.5	1	1	1	0.666667	0.42265		1	2	1.5	1	1	1	0.666667	0.42265
GGH_HUMAN Gamma-glutamyl hydrolase OS=Homo sapiens GN=GGH PE=1 SV=2	Q92820	36 kDa	1	2	1.5	1	1	1	0.666667	0.42265		1	2	1.5	1	1	1	0.666667	0.42265
HNRPK_HUMAN Heterogeneous nuclear ribonucleoprotein K OS=Homo sapiens GN=HNRNPK PE=1 SV=1	P61978 (+3)	51 kDa	0.1	0	0.05	3	2	2.5	50	0.0395849		0.1	0	0.05	3	2	2.5	50	0.0395849
PDIA4_HUMAN Protein disulfide-isomerase A4 OS=Homo sapiens GN=PDIA4 PE=1 SV=2	P13667	73 kDa	1	0	0.5	3	1	2	4	0.311753		1	0	0.5	3	1	2	4	0.311753
MAT2B_HUMAN Methionine adenosyltransferase 2 subunit beta OS=Homo sapiens GN=MAT2B PE=1 SV=1	Q9NZL9	38 kDa	2	2	2	1	0	0.5	0.25	0.095466		2	2	2	1	0	0.5	0.25	0.095466
UB2L3_HUMAN Isoform 3 of Ubiquitin-conjugating enzyme E2 L3 OS=Homo sapiens GN=UBE2L3	P68036-3	24 kDa	0.1	0	0.05	3	2	2.5	50	0.0395849		0.1	0	0.05	3	2	2.5	50	0.0395849
FUBP2_HUMAN Far upstream element-binding protein 2 OS=Homo sapiens GN=KHSRP PE=1 SV=4	Q92945	73 kDa	0.1	0	0.05	4	1	2.5	50	0.244183		0.1	0	0.05	4	1	2.5	50	0.244183
MPPA_HUMAN Mitochondrial-processing peptidase subunit alpha OS=Homo sapiens GN=PMPCA PE=1 SV=2	Q10713	58 kDa	2	0	1	2	1	1.5	1.5	0.698489		2	0	1	2	1	1.5	1.5	0.698489
GMDS_HUMAN GDP-mannose 4,6 dehydratase OS=Homo sapiens GN=GMDS PE=1 SV=1	O60547	42 kDa	1	2	1.5	2	0	1	0.666667	0.698489		1	2	1.5	2	0	1	0.666667	0.698489
LKHA4_HUMAN Leukotriene A-4 hydrolase OS=Homo sapiens GN=LTA4H PE=1 SV=2	P09960	69 kDa	1	2	1.5	2	0	1	0.666667	0.698489		1	2	1.5	2	0	1	0.666667	0.698489
GOGA3_HUMAN Isoform 2 of Golgin subfamily A member 3 OS=Homo sapiens GN=GOLGA3	Q08378-2	156 kDa	3	1	2	0	1	0.5	0.25	0.311753		3	1	2	0	1	0.5	0.25	0.311753
TMLH_HUMAN Isoform 8 of Trimethyllysine dioxygenase, mitochondrial OS=Homo sapiens GN=TMLHE	Q9NVH6-8	51 kDa	0	2	1	2	1	1.5	1.5	0.698489		0	2	1	2	1	1.5	1.5	0.698489
A2A274_HUMAN Aconitate hydratase, mitochondrial OS=Homo sapiens GN=ACO2 PE=2 SV=1	A2A274 (+1)	88 kDa	1	0	0.5	4	0	2	4	0.542504		1	0	0.5	4	0	2	4	0.542504
ACTN4_HUMAN Alpha-actinin-4 OS=Homo sapiens GN=ACTN4 PE=1 SV=2	O43707	105 kDa	1	0	0.5	4	0	2	4	0.542504		1	0	0.5	4	0	2	4	0.542504
KTN1_HUMAN Kinectin OS=Homo sapiens GN=KTN1 PE=1 SV=1	Q86UP2 (+2)	156 kDa	0	1	0.5	3	1	2	4	0.311753		0	1	0.5	3	1	2	4	0.311753
ACADV_HUMAN Isoform 3 of Very long-chain specific acyl-CoA dehydrogenase, mitochondrial OS=Homo sapiens GN=ACADVL	P49748-3	73 kDa	0.1	0	0.05	3	2	2.5	50	0.0395849		0.1	0	0.05	3	2	2.5	50	0.0395849
G3XAD8_HUMAN Stress-induced-phosphoprotein 1 OS=Homo sapiens GN=STIP1 PE=2 SV=1	G3XAD8	68 kDa	0.1	0	0.05	4	1	2.5	50	0.244183		0.1	0	0.05	4	1	2.5	50	0.244183
SET_HUMAN Isoform 2 of Protein SET OS=Homo sapiens GN=SET	Q01105-2	32 kDa	1	0	0.5	2	1	1.5	3	0.292893		1	0	0.5	2	1	1.5	3	0.292893
PSA3_HUMAN Proteasome subunit alpha type-3 OS=Homo sapiens GN=PSMA3 PE=1 SV=2	P25788 (+1)	28 kDa	0	1	0.5	1	2	1.5	3	0.292893		0	1	0.5	1	2	1.5	3	0.292893
PCNA_HUMAN Proliferating cell nuclear antigen OS=Homo sapiens GN=PCNA PE=1 SV=1	P12004	29 kDa	2	1	1.5	0	1	0.5	0.333333	0.292893		2	1	1.5	0	1	0.5	0.333333	0.292893
PSB3_HUMAN Proteasome subunit beta type-3 OS=Homo sapiens GN=PSMB3 PE=1 SV=2	P49720	23 kDa	1	1	1	0	2	1	1	1		1	1	1	0	2	1	1	1
FUMH_HUMAN Isoform Cytoplasmic of Fumarate hydratase, mitochondrial OS=Homo sapiens GN=FH	P07954-2	50 kDa	1	0	0.5	2	1	1.5	3	0.292893		1	0	0.5	2	1	1.5	3	0.292893
MEP50_HUMAN Methylosome protein 50 OS=Homo sapiens GN=WDR77 PE=1 SV=1	Q9BQA1	37 kDa	1	0	0.5	2	1	1.5	3	0.292893		1	0	0.5	2	1	1.5	3	0.292893
D6RER5_HUMAN Septin-11 OS=Homo sapiens GN=SEPT11 PE=2 SV=1	D6RER5 (+2)	50 kDa	0	1	0.5	2	1	1.5	3	0.292893		0	1	0.5	2	1	1.5	3	0.292893
D6R9P3_HUMAN Heterogeneous nuclear ribonucleoprotein A/B OS=Homo sapiens GN=HNRNPAB PE=2 SV=1	D6R9P3 (+4)	30 kDa	0.1	0	0.05	2	2	2	40	0.000656815		0.1	0	0.05	2	2	2	40	0.000656815
XRCC5_HUMAN X-ray repair cross-complementing protein 5 OS=Homo sapiens GN=XRCC5 PE=1 SV=3	P13010	83 kDa	0	2	1	1	1	1	1	1		0	2	1	1	1	1	1	1
PSB6_HUMAN Proteasome subunit beta type-6 OS=Homo sapiens GN=PSMB6 PE=1 SV=4	P28072	25 kDa	0.1	0	0.05	2	2	2	40	0.000656815		0.1	0	0.05	2	2	2	40	0.000656815
CPSF6_HUMAN Isoform 2 of Cleavage and polyadenylation specificity factor subunit 6 OS=Homo sapiens GN=CPSF6	Q16630-2	63 kDa	2	0	1	2	0	1	1	1		2	0	1	2	0	1	1	1
CSK2B_HUMAN Casein kinase II subunit beta OS=Homo sapiens GN=CSNK2B PE=1 SV=1	P67870 (+1)	25 kDa	0.1	0	0.05	2	2	2	40	0.000656815		0.1	0	0.05	2	2	2	40	0.000656815
C9JRZ6_HUMAN Coiled-coil-helix-coiled-coil-helix domain-containing protein 3, mitochondrial OS=Homo sapiens GN=CHCHD3 PE=2 SV=1	C9JRZ6 (+1)	27 kDa	0.1	0	0.05	3	1	2	40	0.19083		0.1	0	0.05	3	1	2	40	0.19083
ACTB_HUMAN Actin, cytoplasmic 1 OS=Homo sapiens GN=ACTB PE=1 SV=1	P60709 (+1)	42 kDa	0	3	1.5	0	1	0.5	0.333333	0.591752		0	3	1.5	0	1	0.5	0.333333	0.591752
MTAP_HUMAN S-methyl-5'-thioadenosine phosphorylase OS=Homo sapiens GN=MTAP PE=1 SV=2	Q13126	31 kDa	0	3	1.5	0	1	0.5	0.333333	0.591752		0	3	1.5	0	1	0.5	0.333333	0.591752
STRAP_HUMAN Serine-threonine kinase receptor-associated protein OS=Homo sapiens GN=STRAP PE=1 SV=1	Q9Y3F4	38 kDa	1	3	2	0	0	0	0	0.183503		1	3	2	0	0	0	0	0.183503
KRT82_HUMAN Keratin, type II cuticular Hb2 OS=Homo sapiens GN=KRT82 PE=1 SV=3	Q9NSB4	57 kDa	0	3	1.5	0	0	0	0	0.42265		0	3	1.5	0.1	0	0.05	0.0333333	0.435909
INO1_HUMAN Inositol-3-phosphate synthase 1 OS=Homo sapiens GN=ISYNA1 PE=1 SV=1	Q9NPH2 (+1)	61 kDa	0.1	0	0.05	3	1	2	40	0.19083		0.1	0	0.05	3	1	2	40	0.19083
F5H223_HUMAN Dynactin subunit 2 OS=Homo sapiens GN=DCTN2 PE=2 SV=1	F5H223 (+4)	42 kDa	0.1	0	0.05	3	1	2	40	0.19083		0.1	0	0.05	3	1	2	40	0.19083
KRT85_HUMAN Keratin, type II cuticular Hb5 OS=Homo sapiens GN=KRT85 PE=1 SV=1	P78386	56 kDa	0	4	2	0	0	0	0	0.42265		0	4	2	0.1	0	0.05	0.025	0.432513
RS18_HUMAN 40S ribosomal protein S18 OS=Homo sapiens GN=RPS18 PE=1 SV=3	P62269	18 kDa	2	0	1	0	1	0.5	0.5	0.698489		2	0	1	0	1	0.5	0.5	0.698489
MYH9_HUMAN Myosin-9 OS=Homo sapiens GN=MYH9 PE=1 SV=4	P35579	227 kDa	0.1	0	0.05	2	1	1.5	30	0.102042		0.1	0	0.05	2	1	1.5	30	0.102042
EXOS4_HUMAN Exosome complex component RRP41 OS=Homo sapiens GN=EXOSC4 PE=1 SV=3	Q9NPD3	26 kDa	0.1	0	0.05	1	2	1.5	30	0.102042		0.1	0	0.05	1	2	1.5	30	0.102042
B7Z4K6_HUMAN Deoxyribonuclease-2-alpha OS=Homo sapiens GN=DNASE2 PE=2 SV=1	B7Z4K6 (+1)	34 kDa	0	1	0.5	2	0	1	2	0.698489		0	1	0.5	2	0	1	2	0.698489
H2AX_HUMAN Histone H2AX OS=Homo sapiens GN=H2AFX PE=1 SV=2	P16104	15 kDa	0	1	0.5	0	2	1	2	0.698489		0	1	0.5	0	2	1	2	0.698489
THIM_HUMAN 3-ketoacyl-CoA thiolase, mitochondrial OS=Homo sapiens GN=ACAA2 PE=1 SV=2	P42765	42 kDa	0	2	1	0	1	0.5	0.5	0.698489		0	2	1	0	1	0.5	0.5	0.698489
1433T_HUMAN 14-3-3 protein theta OS=Homo sapiens GN=YWHAQ PE=1 SV=1	P27348	28 kDa	0.1	0	0.05	1	2	1.5	30	0.102042		0.1	0	0.05	1	2	1.5	30	0.102042
PRDX2_HUMAN Peroxiredoxin-2 OS=Homo sapiens GN=PRDX2 PE=1 SV=5	P32119	22 kDa	2	0	1	1	0	0.5	0.5	0.698489		2	0	1	1	0	0.5	0.5	0.698489
HNRDL_HUMAN Isoform 2 of Heterogeneous nuclear ribonucleoprotein D-like OS=Homo sapiens GN=HNRNPDL	O14979-2 (+1)	34 kDa	0.1	0	0.05	1	2	1.5	30	0.102042		0.1	0	0.05	1	2	1.5	30	0.102042
TPP1_HUMAN Tripeptidyl-peptidase 1 OS=Homo sapiens GN=TPP1 PE=1 SV=2	O14773 (+1)	61 kDa	0	2	1	1	0	0.5	0.5	0.698489		0	2	1	1	0	0.5	0.5	0.698489
PSA7_HUMAN Proteasome subunit alpha type-7 OS=Homo sapiens GN=PSMA7 PE=1 SV=1	O14818	28 kDa	0.1	0	0.05	0	3	1.5	30	0.435909		0.1	0	0.05	0	3	1.5	30	0.435909
KRT36_HUMAN Keratin, type I cuticular Ha6 OS=Homo sapiens GN=KRT36 PE=1 SV=1	O76013 (+1)	52 kDa	0	3	1.5	0	0	0	0	0.42265		0	3	1.5	0.1	0	0.05	0.0333333	0.435909
GRP75_HUMAN Stress-70 protein, mitochondrial OS=Homo sapiens GN=HSPA9 PE=1 SV=2	P38646	74 kDa	0.1	0	0.05	3	0	1.5	30	0.435909		0.1	0	0.05	3	0	1.5	30	0.435909
DDB1_HUMAN DNA damage-binding protein 1 OS=Homo sapiens GN=DDB1 PE=1 SV=1	Q16531	127 kDa	0.1	0	0.05	3	0	1.5	30	0.435909		0.1	0	0.05	3	0	1.5	30	0.435909
DCTP1_HUMAN dCTP pyrophosphatase 1 OS=Homo sapiens GN=DCTPP1 PE=1 SV=1	Q9H773	19 kDa	0.1	0	0.05	2	0	1	20	0.442861		0.1	0	0.05	2	0	1	20	0.442861
EF1A1_HUMAN Elongation factor 1-alpha 1 OS=Homo sapiens GN=EEF1A1 PE=1 SV=1	P68104 (+1)	50 kDa	0	2	1	0	0	0	0	0.42265		0	2	1	0.1	0	0.05	0.05	0.442861
K1C17_HUMAN Keratin, type I cytoskeletal 17 OS=Homo sapiens GN=KRT17 PE=1 SV=2	Q04695	48 kDa	2	0	1	0	0	0	0	0.42265		2	0	1	0.1	0	0.05	0.05	0.442861
FABD_HUMAN Malonyl-CoA-acyl carrier protein transacylase, mitochondrial OS=Homo sapiens GN=MCAT PE=1 SV=2	Q8IVS2	43 kDa	2	0	1	0	0	0	0	0.42265		2	0	1	0.1	0	0.05	0.05	0.442861
GCSP_HUMAN Glycine dehydrogenase (decarboxylating), mitochondrial OS=Homo sapiens GN=GLDC PE=1 SV=2	P23378	113 kDa	2	0	1	0	0	0	0	0.42265		2	0	1	0.1	0	0.05	0.05	0.442861
ARGI2_HUMAN Arginase-2, mitochondrial OS=Homo sapiens GN=ARG2 PE=1 SV=1	P78540	39 kDa	0	2	1	0	0	0	0	0.42265		0	2	1	0.1	0	0.05	0.05	0.442861
SFPQ_HUMAN Splicing factor, proline- and glutamine-rich OS=Homo sapiens GN=SFPQ PE=1 SV=2	P23246	76 kDa	0	2	1	0	0	0	0	0.42265		0	2	1	0.1	0	0.05	0.05	0.442861
