## Supplementary methods, Figures and Tables for "Uncovering the Bromodomain Interactome using Site-Specific Azide-Acetyllysine Photochemistry, Proteomic Profiling and Structural Characterization": Table S6- BRDT proteomics.xlsx

### Sheet: BRDT-L61AzF-quantitative value 
			UNIQUE PEPTIDE COUNTS			UNIQUE PEPTIDE COUNTS			FOLD ENRICHMENT	p-Value		UNIQUE SPECTRUM COUNTS			UNIQUE SPECTRUM COUNTS			FOLD ENRICHMENT	p-Value
			NO LIGHT			LIGHT			(+UV/-UV)			NO LIGHT			LIGHT			(+UV/-UV)
Identified Proteins (259)	Accession Number	Mol. Wt.	1st set	2nd set	Avg (-UV)	1st set	2nd set	Avg (+UV)				Set 1	set 2	Avg (-UV)	set 1	set 2	Avg (+UV)
K2C1_HUMAN Keratin, type II cytoskeletal 1 OS=Homo sapiens GN=KRT1 PE=1 SV=6	P04264	66 kDa	74	67	70.5	110	112	111	1.57447	0.00798145		81	71	76	123	124	123.5	1.625	0.0110067
K22E_HUMAN Keratin, type II cytoskeletal 2 epidermal OS=Homo sapiens GN=KRT2 PE=1 SV=2	P35908	65 kDa	59	50	54.5	81	83	82	1.50459	0.0269677		62	54	58	92	87	89.5	1.5431	0.0216967
K1C10_HUMAN Keratin, type I cytoskeletal 10 OS=Homo sapiens GN=KRT10 PE=1 SV=6	P13645	59 kDa	48	50	49	73	70	71.5	1.45918	0.00635859		53	54	53.5	81	81	81	1.51402	0.000330415
K1C9_HUMAN Keratin, type I cytoskeletal 9 OS=Homo sapiens GN=KRT9 PE=1 SV=3	P35527	62 kDa	31	26	28.5	55	61	58	2.03509	0.0170761		32	28	30	62	72	67	2.23333	0.0205332
KPYM_HUMAN Pyruvate kinase PKM OS=Homo sapiens GN=PKM PE=1 SV=4	P14618	58 kDa	23	27	25	43	36	39.5	1.58	0.0693457		29	32	30.5	51	43	47	1.54098	0.0609679
BRDT_HUMAN Isoform 2 of Bromodomain testis-specific protein OS=Homo sapiens GN=BRDT	Q58F21-2	110 kDa	15	14	14.5	22	20	21	1.44828	0.0283344		18.1	18	18.05	30	30	30	1.66205	1.75062e-05
SAHH_HUMAN Adenosylhomocysteinase OS=Homo sapiens GN=AHCY PE=1 SV=4	P23526	48 kDa	22	25	23.5	28	31	29.5	1.25532	0.105573		24	27	25.5	32	34	33	1.29412	0.0532084
TPR_HUMAN Nucleoprotein TPR OS=Homo sapiens GN=TPR PE=1 SV=3	P12270	267 kDa	13	18	15.5	44	40	42	2.70968	0.014284		13	18	15.5	44	40	42	2.70968	0.014284
TERA_HUMAN Transitional endoplasmic reticulum ATPase OS=Homo sapiens GN=VCP PE=1 SV=4	P55072	89 kDa	16	20	18	25	25	25	1.38889	0.0728274		17	21	19	28	27	27.5	1.44737	0.0540947
NDKB_HUMAN Isoform 3 of Nucleoside diphosphate kinase B OS=Homo sapiens GN=NME2	P22392-2	30 kDa	17	8	12.5	16	17	16.5	1.32	0.470187		20	9	14.5	22	23	22.5	1.55172	0.284458
CAH2_HUMAN Carbonic anhydrase 2 OS=Homo sapiens GN=CA2 PE=1 SV=2	P00918	29 kDa	10	10	10	17	15	16	1.6	0.0266715		13	11	12	19	17	18	1.5	0.0513167
LDHA_HUMAN L-lactate dehydrogenase A chain OS=Homo sapiens GN=LDHA PE=1 SV=2	P00338	37 kDa	8	11	9.5	17	10	13.5	1.42105	0.403715		9	14	11.5	20	12	16	1.3913	0.440767
K1C14_HUMAN Keratin, type I cytoskeletal 14 OS=Homo sapiens GN=KRT14 PE=1 SV=4	P02533	52 kDa	17	13	15	21	24	22.5	1.5	0.095466		17	13	15	21	24	22.5	1.5	0.095466
PUR8_HUMAN Adenylosuccinate lyase OS=Homo sapiens GN=ADSL PE=1 SV=2	P30566	55 kDa	12	14	13	17	17	17	1.30769	0.057191		12	14	13	17	18	17.5	1.34615	0.0565436
PRDX4_HUMAN Peroxiredoxin-4 OS=Homo sapiens GN=PRDX4 PE=1 SV=1	Q13162	31 kDa	7	11	9	16	13	14.5	1.61111	0.158809		8	11	9.5	17	15	16	1.68421	0.0690507
LMNA_HUMAN Prelamin-A/C OS=Homo sapiens GN=LMNA PE=1 SV=1	P02545	74 kDa	11	19	15	23	19	21	1.4	0.311753		11	19	15	23	19	21	1.4	0.311753
CGL_HUMAN Cystathionine gamma-lyase OS=Homo sapiens GN=CTH PE=1 SV=3	P32929	45 kDa	8	13	10.5	15	10	12.5	1.19048	0.628609		8	14	11	19	11	15	1.36364	0.507634
LDHB_HUMAN L-lactate dehydrogenase B chain OS=Homo sapiens GN=LDHB PE=1 SV=2	P07195	37 kDa	10	9	9.5	13	14	13.5	1.42105	0.0298575		11	13	12	15	17	16	1.33333	0.105573
AATM_HUMAN Aspartate aminotransferase, mitochondrial OS=Homo sapiens GN=GOT2 PE=1 SV=3	P00505	48 kDa	7	12	9.5	16	13	14.5	1.52632	0.228483		7	13	10	17	14	15.5	1.55	0.242729
K2C5_HUMAN Keratin, type II cytoskeletal 5 OS=Homo sapiens GN=KRT5 PE=1 SV=3	P13647	62 kDa	8	6	7	17	27	22	3.14286	0.0987373		8	6	7	17	27	22	3.14286	0.0987373
GLYM_HUMAN Serine hydroxymethyltransferase, mitochondrial OS=Homo sapiens GN=SHMT2 PE=1 SV=3	P34897 (+1)	56 kDa	12	8	10	14	16	15	1.5	0.154846		13	10	11.5	17	19	18	1.56522	0.0690507
DHE3_HUMAN Glutamate dehydrogenase 1, mitochondrial OS=Homo sapiens GN=GLUD1 PE=1 SV=2	P00367	61 kDa	10	9	9.5	17	15	16	1.68421	0.0283344		10	10	10	18	16	17	1.7	0.0198039
H2A2C_HUMAN Histone H2A type 2-C OS=Homo sapiens GN=HIST2H2AC PE=1 SV=4	Q16777	14 kDa	7	8	7.5	13	12	12.5	1.66667	0.0194193		8	8	8	14	12	13	1.625	0.0377496
PYGL_HUMAN Isoform 2 of Glycogen phosphorylase, liver form OS=Homo sapiens GN=PYGL	P06737-2	93 kDa	5	10	7.5	15	15	15	2	0.095466		5	10	7.5	16	16	16	2.13333	0.0766867
H4_HUMAN Histone H4 OS=Homo sapiens GN=HIST1H4A PE=1 SV=2	P62805	11 kDa	10	12	11	10	13	11.5	1.04545	0.80755		10	12	11	11	15	13	1.18182	0.465478
E9PH29_HUMAN Thioredoxin-dependent peroxide reductase, mitochondrial OS=Homo sapiens GN=PRDX3 PE=2 SV=1	E9PH29 (+1)	26 kDa	7	4	5.5	6	5	5.5	1	1		7	4	5.5	7	7	7	1.27273	0.42265
SF3B3_HUMAN Splicing factor 3B subunit 3 OS=Homo sapiens GN=SF3B3 PE=1 SV=4	Q15393	136 kDa	6	4	5	14	16	15	3	0.0194193		6	4	5	14	16	15	3	0.0194193
H2B2F_HUMAN Histone H2B type 2-F OS=Homo sapiens GN=HIST2H2BF PE=1 SV=3	Q5QNW6 (+2)	14 kDa	3	7	5	7	5	6	1.2	0.698489		5	9	7	8	8	8	1.14286	0.666667
TKT_HUMAN Transketolase OS=Homo sapiens GN=TKT PE=1 SV=3	P29401 (+1)	68 kDa	7	11	9	9	12	10.5	1.16667	0.609433		7	11	9	9	12	10.5	1.16667	0.609433
ANM5_HUMAN Protein arginine N-methyltransferase 5 OS=Homo sapiens GN=PRMT5 PE=1 SV=4	O14744	73 kDa	5	7	6	12	8	10	1.66667	0.215535		5	7	6	13	9	11	1.83333	0.154846
MAOM_HUMAN NAD-dependent malic enzyme, mitochondrial OS=Homo sapiens GN=ME2 PE=1 SV=1	P23368	65 kDa	7	4	5.5	8	13	10.5	1.90909	0.228483		7	4	5.5	11	15	13	2.36364	0.095466
FLNA_HUMAN Filamin-A OS=Homo sapiens GN=FLNA PE=1 SV=4	P21333 (+2)	281 kDa	3	8	5.5	12	12	12	2.18182	0.121541		3	8	5.5	12	12	12	2.18182	0.121541
PUR6_HUMAN Multifunctional protein ADE2 OS=Homo sapiens GN=PAICS PE=1 SV=3	P22234	47 kDa	5	8	6.5	12	7	9.5	1.46154	0.411652		5	10	7.5	13	7	10	1.33333	0.587607
ATPA_HUMAN ATP synthase subunit alpha, mitochondrial OS=Homo sapiens GN=ATP5A1 PE=1 SV=1	P25705	60 kDa	6	4	5	9	15	12	2.4	0.157299		6	4	5	9	15	12	2.4	0.157299
ATPB_HUMAN ATP synthase subunit beta, mitochondrial OS=Homo sapiens GN=ATP5B PE=1 SV=3	P06576	57 kDa	7	4	5.5	11	9	10	1.81818	0.129937		7	4	5.5	13	10	11.5	2.09091	0.105573
PREP_HUMAN Presequence protease, mitochondrial OS=Homo sapiens GN=PITRM1 PE=1 SV=3	Q5JRX3 (+1)	117 kDa	4	6	5	12	10	11	2.2	0.0513167		4	6	5	12	10	11	2.2	0.0513167
E9PBJ5_HUMAN Succinate dehydrogenase [ubiquinone] flavoprotein subunit, mitochondrial OS=Homo sapiens GN=SDHA PE=2 SV=1	E9PBJ5 (+1)	67 kDa	4	5	4.5	10	8	9	2	0.0565436		4	6	5	11	9	10	2	0.0715233
G3P_HUMAN Glyceraldehyde-3-phosphate dehydrogenase OS=Homo sapiens GN=GAPDH PE=1 SV=3	P04406	36 kDa	7	8	7.5	3	4	3.5	0.466667	0.0298575		8	9	8.5	4	4	4	0.470588	0.0121217
CATA_HUMAN Catalase OS=Homo sapiens GN=CAT PE=1 SV=3	P04040	60 kDa	6	5	5.5	11	9	10	1.81818	0.0565436		7	5	6	11	9	10	1.66667	0.105573
B3KUK2_HUMAN Superoxide dismutase OS=Homo sapiens GN=SOD2 PE=2 SV=1	B3KUK2	20 kDa	5	4	4.5	4	6	5	1.11111	0.698489		6	5	5.5	5	8	6.5	1.18182	0.591752
HMCS1_HUMAN Hydroxymethylglutaryl-CoA synthase, cytoplasmic OS=Homo sapiens GN=HMGCS1 PE=1 SV=2	Q01581	57 kDa	4	7	5.5	8	8	8	1.45455	0.237507		4	7	5.5	8	10	9	1.63636	0.19171
BRD3_HUMAN Bromodomain-containing protein 3 OS=Homo sapiens GN=BRD3 PE=1 SV=1	Q15059	80 kDa	5	6	5.5	9	3	6	1.09091	0.88453		5	7	6	11	3	7	1.16667	0.830969
TPIS_HUMAN Isoform 2 of Triosephosphate isomerase OS=Homo sapiens GN=TPI1	P60174-1	27 kDa	5	5	5	8	10	9	1.8	0.057191		5	5	5	8	10	9	1.8	0.057191
EF2_HUMAN Elongation factor 2 OS=Homo sapiens GN=EEF2 PE=1 SV=4	P13639	95 kDa	2	2	2	11	8	9.5	4.75	0.0377496		2	2	2	11	8	9.5	4.75	0.0377496
KCRU_HUMAN Creatine kinase U-type, mitochondrial OS=Homo sapiens GN=CKMT1A PE=1 SV=1	P12532	47 kDa	2	6	4	7	8	7.5	1.875	0.23165		2	7	4.5	7	9	8	1.77778	0.323284
ILF2_HUMAN Interleukin enhancer-binding factor 2 OS=Homo sapiens GN=ILF2 PE=1 SV=2	Q12905	43 kDa	4	5	4.5	7	6	6.5	1.44444	0.105573		4	6	5	8	7	7.5	1.5	0.154846
G6PI_HUMAN Glucose-6-phosphate isomerase OS=Homo sapiens GN=GPI PE=1 SV=4	P06744	63 kDa	5	5	5	4	5	4.5	0.9	0.42265		6	5	5.5	7	7	7	1.27273	0.095466
GLNA_HUMAN Glutamine synthetase OS=Homo sapiens GN=GLUL PE=1 SV=4	P15104	42 kDa	5	4	4.5	8	5	6.5	1.44444	0.333333		5	4	4.5	8	5	6.5	1.44444	0.333333
E7ENR4_HUMAN Hexokinase-1 OS=Homo sapiens GN=HK1 PE=2 SV=1	E7ENR4 (+4)	106 kDa	5	10	7.5	6	4	5	0.666667	0.451179		5	10	7.5	6	5	5.5	0.733333	0.514929
K2C6A_HUMAN Keratin, type II cytoskeletal 6A OS=Homo sapiens GN=KRT6A PE=1 SV=3	P02538	60 kDa	9	3	6	5	5	5	0.833333	0.770584		9	3	6	5	5	5	0.833333	0.770584
MCCB_HUMAN Methylcrotonoyl-CoA carboxylase beta chain, mitochondrial OS=Homo sapiens GN=MCCC2 PE=1 SV=1	Q9HCC0	61 kDa	5	3	4	6	8	7	1.75	0.16795		5	3	4	7	9	8	2	0.105573
SYTC_HUMAN Threonine--tRNA ligase, cytoplasmic OS=Homo sapiens GN=TARS PE=1 SV=3	P26639	83 kDa	2	3	2.5	9	8	8.5	3.4	0.0136061		2	3	2.5	10	9	9.5	3.8	0.0100505
RTCB_HUMAN tRNA-splicing ligase RtcB homolog OS=Homo sapiens GN=RTCB PE=1 SV=1	Q9Y3I0	55 kDa	5	4	4.5	8	6	7	1.55556	0.154846		5	4	4.5	9	6	7.5	1.66667	0.198216
ACTB_HUMAN Actin, cytoplasmic 1 OS=Homo sapiens GN=ACTB PE=1 SV=1	P60709	42 kDa	3	5	4	3	9	6	1.5	0.591752		3	5	4	3	9	6	1.5	0.591752
SF3B2_HUMAN Splicing factor 3B subunit 2 OS=Homo sapiens GN=SF3B2 PE=1 SV=2	Q13435	100 kDa	1	3	2	11	6	8.5	4.25	0.13716		1	3	2	11	6	8.5	4.25	0.13716
ACTN4_HUMAN Alpha-actinin-4 OS=Homo sapiens GN=ACTN4 PE=1 SV=2	O43707	105 kDa	3	9	6	3	6	4.5	0.75	0.698489		3	9	6	3	6	4.5	0.75	0.698489
B4DQJ8_HUMAN 6-phosphogluconate dehydrogenase, decarboxylating OS=Homo sapiens GN=PGD PE=2 SV=1	B4DQJ8 (+1)	52 kDa	0	5	2.5	7	10	8.5	3.4	0.175837		0	5	2.5	7	10	8.5	3.4	0.175837
1433E_HUMAN 14-3-3 protein epsilon OS=Homo sapiens GN=YWHAE PE=1 SV=1	P62258	29 kDa	3	8	5.5	2	6	4	0.727273	0.685515		4	9	6.5	2	6	4	0.615385	0.516632
BUB3_HUMAN Mitotic checkpoint protein BUB3 OS=Homo sapiens GN=BUB3 PE=1 SV=1	O43684 (+1)	37 kDa	4	4	4	6	5	5.5	1.375	0.095466		4	4	4	6	5	5.5	1.375	0.095466
RBBP4_HUMAN Histone-binding protein RBBP4 OS=Homo sapiens GN=RBBP4 PE=1 SV=3	Q09028 (+1)	48 kDa	2	5	3.5	8	7	7.5	2.14286	0.127128		2	5	3.5	8	7	7.5	2.14286	0.127128
U5S1_HUMAN 116 kDa U5 small nuclear ribonucleoprotein component OS=Homo sapiens GN=EFTUD2 PE=1 SV=1	Q15029 (+1)	109 kDa	2	2	2	8	7	7.5	3.75	0.0081634		2.1	2	2.05	8	8	8	3.90244	7.0609e-05
GDE_HUMAN Glycogen debranching enzyme OS=Homo sapiens GN=AGL PE=1 SV=3	P35573	175 kDa	5	6	5.5	5	4	4.5	0.818182	0.292893		5	6	5.5	5	4	4.5	0.818182	0.292893
SYG_HUMAN Glycine--tRNA ligase OS=Homo sapiens GN=GARS PE=1 SV=3	P41250	83 kDa	3	4	3.5	7	6	6.5	1.85714	0.0513167		3	4	3.5	7	6	6.5	1.85714	0.0513167
RS19_HUMAN 40S ribosomal protein S19 OS=Homo sapiens GN=RPS19 PE=1 SV=2	P39019	16 kDa	6	4	5	5	5	5	1	1		6	4	5	5	5	5	1	1
BRD4_HUMAN Bromodomain-containing protein 4 OS=Homo sapiens GN=BRD4 PE=1 SV=2	O60885	152 kDa	5	4	4.5	4	5	4.5	1	1		5	4	4.5	4	5	4.5	1	1
AMOT_HUMAN Angiomotin OS=Homo sapiens GN=AMOT PE=1 SV=1	Q4VCS5	118 kDa	1	4	2.5	6	8	7	2.8	0.129937		1	4	2.5	6	8	7	2.8	0.129937
THOP1_HUMAN Thimet oligopeptidase OS=Homo sapiens GN=THOP1 PE=1 SV=2	P52888	79 kDa	2	4	3	7	5	6	2	0.16795		2	4	3	8	5	6.5	2.16667	0.19171
PSA_HUMAN Puromycin-sensitive aminopeptidase OS=Homo sapiens GN=NPEPPS PE=1 SV=2	P55786	103 kDa	3	4	3.5	7	4	5.5	1.57143	0.333333		3	4	3.5	7	4	5.5	1.57143	0.333333
PYGB_HUMAN Glycogen phosphorylase, brain form OS=Homo sapiens GN=PYGB PE=1 SV=5	P11216	97 kDa	2.1	2	2.05	7	7	7	3.41463	0.000102015		2.1	2	2.05	7	7	7	3.41463	0.000102015
SRC8_HUMAN Src substrate cortactin OS=Homo sapiens GN=CTTN PE=1 SV=2	Q14247	62 kDa	2	3	2.5	5	6	5.5	2.2	0.0513167		2	3	2.5	5	6	5.5	2.2	0.0513167
GSHR_HUMAN Glutathione reductase, mitochondrial OS=Homo sapiens GN=GSR PE=1 SV=2	P00390 (+1)	56 kDa	5	6	5.5	4	3	3.5	0.636364	0.105573		5	6	5.5	4	3	3.5	0.636364	0.105573
AL1B1_HUMAN Aldehyde dehydrogenase X, mitochondrial OS=Homo sapiens GN=ALDH1B1 PE=1 SV=3	P30837	57 kDa	1	3	2	6	7	6.5	3.25	0.0565436		1	3	2	6	8	7	3.5	0.0715233
PGAM1_HUMAN Phosphoglycerate mutase 1 OS=Homo sapiens GN=PGAM1 PE=1 SV=2	P18669	29 kDa	4	3	3.5	4	6	5	1.42857	0.311753		4	3	3.5	4	6	5	1.42857	0.311753
PRP4B_HUMAN Serine/threonine-protein kinase PRP4 homolog OS=Homo sapiens GN=PRPF4B PE=1 SV=3	Q13523	117 kDa	2	5	3.5	4	5	4.5	1.28571	0.591752		2	5	3.5	4	6	5	1.42857	0.492907
METK2_HUMAN S-adenosylmethionine synthase isoform type-2 OS=Homo sapiens GN=MAT2A PE=1 SV=1	P31153	44 kDa	3	5	4	6	2	4	1	1		3	5	4	6	2	4	1	1
MTAP_HUMAN S-methyl-5'-thioadenosine phosphorylase OS=Homo sapiens GN=MTAP PE=1 SV=2	Q13126	31 kDa	2	5	3.5	5	3	4	1.14286	0.80755		2	5	3.5	6	3	4.5	1.28571	0.683772
PDIA1_HUMAN Protein disulfide-isomerase OS=Homo sapiens GN=P4HB PE=1 SV=3	P07237	57 kDa	3	2	2.5	6	5	5.5	2.2	0.0513167		3	2	2.5	7	5	6	2.4	0.0886776
PRP19_HUMAN Pre-mRNA-processing factor 19 OS=Homo sapiens GN=PRPF19 PE=1 SV=1	Q9UMS4	55 kDa	2	2	2	6	5	5.5	2.75	0.0198039		2	2	2	7	5	6	3	0.057191
CPT2_HUMAN Carnitine O-palmitoyltransferase 2, mitochondrial OS=Homo sapiens GN=CPT2 PE=1 SV=2	P23786	74 kDa	2	1	1.5	6	5	5.5	3.66667	0.0298575		2	1	1.5	7	5	6	4	0.0565436
PAIRB_HUMAN Plasminogen activator inhibitor 1 RNA-binding protein OS=Homo sapiens GN=SERBP1 PE=1 SV=2	Q8NC51	45 kDa	4	2	3	4	3	3.5	1.16667	0.698489		5	3	4	5	3	4	1	1
AMRP_HUMAN Alpha-2-macroglobulin receptor-associated protein OS=Homo sapiens GN=LRPAP1 PE=1 SV=1	P30533	41 kDa	3	2	2.5	3	2	2.5	1	1		3	2	2.5	4	2	3	1.2	0.698489
PEPD_HUMAN Xaa-Pro dipeptidase OS=Homo sapiens GN=PEPD PE=1 SV=3	P12955	55 kDa	3	3	3	6	2	4	1.33333	0.666667		3	3	3	7	3	5	1.66667	0.42265
ILF3_HUMAN Interleukin enhancer-binding factor 3 OS=Homo sapiens GN=ILF3 PE=1 SV=3	Q12906 (+6)	95 kDa	4	3	3.5	5	3	4	1.14286	0.698489		4	3	3.5	5	3	4	1.14286	0.698489
SYNC_HUMAN Asparagine--tRNA ligase, cytoplasmic OS=Homo sapiens GN=NARS PE=1 SV=1	O43776	63 kDa	3	5	4	6	2	4	1	1		3	5	4	6	2	4	1	1
B4DHG0_HUMAN Dihydrolipoyl dehydrogenase, mitochondrial OS=Homo sapiens GN=DLD PE=2 SV=1	B4DHG0 (+2)	44 kDa	2	4	3	5	5	5	1.66667	0.183503		2	4	3	5	5	5	1.66667	0.183503
DHX15_HUMAN Putative pre-mRNA-splicing factor ATP-dependent RNA helicase DHX15 OS=Homo sapiens GN=DHX15 PE=1 SV=2	O43143	91 kDa	3	2	2.5	4	5	4.5	1.8	0.105573		3	2	2.5	5	6	5.5	2.2	0.0513167
NUD16_HUMAN U8 snoRNA-decapping enzyme OS=Homo sapiens GN=NUDT16 PE=1 SV=2	Q96DE0	21 kDa	2	1	1.5	7	5	6	4	0.0565436		2	1	1.5	7	5	6	4	0.0565436
NUCB1_HUMAN Nucleobindin-1 OS=Homo sapiens GN=NUCB1 PE=1 SV=4	Q02818	54 kDa	0	3	1.5	6	7	6.5	4.33333	0.0871291		0	3	1.5	6	7	6.5	4.33333	0.0871291
SEPT2_HUMAN Isoform 2 of Septin-2 OS=Homo sapiens GN=SEPT2	Q15019-2	45 kDa	1	4	2.5	4	5	4.5	1.8	0.333333		1	4	2.5	4	5	4.5	1.8	0.333333
B0UX83_HUMAN HLA-B associated transcript 3, isoform CRA_a OS=Homo sapiens GN=BAG6 PE=4 SV=1	B0UX83 (+3)	119 kDa	1	3	2	6	4	5	2.5	0.16795		1	3	2	7	4	5.5	2.75	0.19171
HSP74_HUMAN Heat shock 70 kDa protein 4 OS=Homo sapiens GN=HSPA4 PE=1 SV=4	P34932	94 kDa	2	1	1.5	7	4	5.5	3.66667	0.127128		2	1	1.5	7	4	5.5	3.66667	0.127128
K1C16_HUMAN Keratin, type I cytoskeletal 16 OS=Homo sapiens GN=KRT16 PE=1 SV=4	P08779	51 kDa	5	2	3.5	2	5	3.5	1	1		5	2	3.5	2	5	3.5	1	1
SF3B4_HUMAN Splicing factor 3B subunit 4 OS=Homo sapiens GN=SF3B4 PE=1 SV=1	Q15427	44 kDa	1	3	2	5	5	5	2.5	0.095466		1	3	2	5	5	5	2.5	0.095466
SIN3A_HUMAN Paired amphipathic helix protein Sin3a OS=Homo sapiens GN=SIN3A PE=1 SV=2	Q96ST3	145 kDa	3	1	2	5	5	5	2.5	0.095466		3	1	2	5	5	5	2.5	0.095466
GLYC_HUMAN Serine hydroxymethyltransferase, cytosolic OS=Homo sapiens GN=SHMT1 PE=1 SV=1	P34896 (+1)	53 kDa	3	2	2.5	6	3	4.5	1.8	0.333333		3	2	2.5	6	3	4.5	1.8	0.333333
MAT2B_HUMAN Methionine adenosyltransferase 2 subunit beta OS=Homo sapiens GN=MAT2B PE=1 SV=1	Q9NZL9	38 kDa	1	5	3	2	3	2.5	0.833333	0.830969		1	5	3	2	3	2.5	0.833333	0.830969
PUR4_HUMAN Phosphoribosylformylglycinamidine synthase OS=Homo sapiens GN=PFAS PE=1 SV=4	O15067	145 kDa	4	6	5	1	2	1.5	0.3	0.0886776		4	6	5	1	2	1.5	0.3	0.0886776
PCNA_HUMAN Proliferating cell nuclear antigen OS=Homo sapiens GN=PCNA PE=1 SV=1	P12004	29 kDa	0	3	1.5	5	3	4	2.66667	0.29986		0	3	1.5	5	3	4	2.66667	0.29986
H2AV_HUMAN Histone H2A.V OS=Homo sapiens GN=H2AFV PE=1 SV=3	Q71UI9	14 kDa	2	1	1.5	5	3	4	2.66667	0.154846		2	1	1.5	5	3	4	2.66667	0.154846
THIL_HUMAN Acetyl-CoA acetyltransferase, mitochondrial OS=Homo sapiens GN=ACAT1 PE=1 SV=1	P24752	45 kDa	1	3	2	5	3	4	2	0.292893		1	3	2	6	3	4.5	2.25	0.29986
F5H5D3_HUMAN Tubulin alpha-1C chain OS=Homo sapiens GN=TUBA1C PE=2 SV=1	F5H5D3 (+1)	58 kDa	1	1	1	4	5	4.5	4.5	0.0198039		1	1	1	5	6	5.5	5.5	0.0121217
PLD3_HUMAN Phospholipase D3 OS=Homo sapiens GN=PLD3 PE=1 SV=1	Q8IV08	55 kDa	2	3	2.5	4	4	4	1.6	0.095466		2	3	2.5	4	4	4	1.6	0.095466
PITH1_HUMAN PITH domain-containing protein 1 OS=Homo sapiens GN=PITHD1 PE=1 SV=1	Q9GZP4	24 kDa	2	3	2.5	4	4	4	1.6	0.095466		2	3	2.5	4	4	4	1.6	0.095466
PTER_HUMAN Phosphotriesterase-related protein OS=Homo sapiens GN=PTER PE=1 SV=1	Q96BW5 (+1)	39 kDa	2	4	3	4	3	3.5	1.16667	0.698489		2	4	3	4	3	3.5	1.16667	0.698489
HEM6_HUMAN Coproporphyrinogen-III oxidase, mitochondrial OS=Homo sapiens GN=CPOX PE=1 SV=3	P36551	50 kDa	2	2	2	6	3	4.5	2.25	0.237507		2	2	2	6	3	4.5	2.25	0.237507
LKHA4_HUMAN Leukotriene A-4 hydrolase OS=Homo sapiens GN=LTA4H PE=1 SV=2	P09960	69 kDa	2	1	1.5	6	3	4.5	3	0.198216		2	1	1.5	7	3	5	3.33333	0.23165
ADK_HUMAN Adenosine kinase OS=Homo sapiens GN=ADK PE=1 SV=2	P55263	41 kDa	0	4	2	5	4	4.5	2.25	0.349055		0	4	2	5	4	4.5	2.25	0.349055
LMNB1_HUMAN Lamin-B1 OS=Homo sapiens GN=LMNB1 PE=1 SV=2	P20700	66 kDa	0	3	1.5	6	4	5	3.33333	0.19171		0	3	1.5	6	4	5	3.33333	0.19171
KRT83_HUMAN Keratin, type II cuticular Hb3 OS=Homo sapiens GN=KRT83 PE=1 SV=2	P78385	54 kDa	0	12	6	0.1	0	0.05	0.00833333	0.425884		0	12	6	0	0.1	0.05	0.00833333	0.425884
CAPR1_HUMAN Isoform 2 of Caprin-1 OS=Homo sapiens GN=CAPRIN1	Q14444-2	77 kDa	1	6	3.5	3	2	2.5	0.714286	0.732739		1	6	3.5	3	2	2.5	0.714286	0.732739
RNZ2_HUMAN Zinc phosphodiesterase ELAC protein 2 OS=Homo sapiens GN=ELAC2 PE=1 SV=2	Q9BQ52 (+1)	92 kDa	0	1	0.5	6	5	5.5	11	0.0194193		0	1	0.5	6	5	5.5	11	0.0194193
SERB_HUMAN Phosphoserine phosphatase OS=Homo sapiens GN=PSPH PE=1 SV=2	P78330	25 kDa	3	2	2.5	3	3	3	1.2	0.42265		3	2	2.5	3	3	3	1.2	0.42265
PRDX1_HUMAN Peroxiredoxin-1 OS=Homo sapiens GN=PRDX1 PE=1 SV=1	Q06830	22 kDa	2.1	2	2.05	4	4	4	1.95122	0.000656815		2.1	2	2.05	4	4	4	1.95122	0.000656815
NPS3A_HUMAN Protein NipSnap homolog 3A OS=Homo sapiens GN=NIPSNAP3A PE=1 SV=2	Q9UFN0	28 kDa	4	2	3	3	3	3	1	1		4	2	3	3	3	3	1	1
GRP78_HUMAN 78 kDa glucose-regulated protein OS=Homo sapiens GN=HSPA5 PE=1 SV=2	P11021	72 kDa	1	3	2	5	3	4	2	0.292893		1	3	2	5	3	4	2	0.292893
E7EU96_HUMAN Casein kinase II subunit alpha OS=Homo sapiens GN=CSNK2A1 PE=2 SV=1	E7EU96	45 kDa	1	5	3	3	1	2	0.666667	0.698489		2	5	3.5	3	1	2	0.571429	0.492907
OXSM_HUMAN 3-oxoacyl-[acyl-carrier-protein] synthase, mitochondrial OS=Homo sapiens GN=OXSM PE=1 SV=1	Q9NWU1	49 kDa	1	3	2	3	2	2.5	1.25	0.698489		1	4	2.5	3	2	2.5	1	1
D6RER5_HUMAN Septin-11 OS=Homo sapiens GN=SEPT11 PE=2 SV=1	D6RER5 (+2)	50 kDa	1	3	2	3	5	4	2	0.292893		1	3	2	3	5	4	2	0.292893
K2C1B_HUMAN Keratin, type II cytoskeletal 1b OS=Homo sapiens GN=KRT77 PE=2 SV=3	Q7Z794	62 kDa	1	1	1	6	3	4.5	4.5	0.144814		1	1	1	6	3	4.5	4.5	0.144814
SPHM_HUMAN N-sulphoglucosamine sulphohydrolase OS=Homo sapiens GN=SGSH PE=1 SV=1	P51688	57 kDa	1	4	2.5	3	3	3	1.2	0.770584		1	4	2.5	3	3	3	1.2	0.770584
UGDH_HUMAN Isoform 2 of UDP-glucose 6-dehydrogenase OS=Homo sapiens GN=UGDH	O60701-2	48 kDa	2	3	2.5	3	3	3	1.2	0.42265		2	3	2.5	3	3	3	1.2	0.42265
QORL1_HUMAN Quinone oxidoreductase-like protein 1 OS=Homo sapiens GN=CRYZL1 PE=1 SV=2	O95825	39 kDa	2	2	2	3	4	3.5	1.75	0.095466		2	2	2	3	4	3.5	1.75	0.095466
B4DNJ6_HUMAN Serine-threonine kinase receptor-associated protein OS=Homo sapiens GN=STRAP PE=2 SV=1	B4DNJ6 (+1)	40 kDa	2	2	2	4	3	3.5	1.75	0.095466		2	2	2	4	3	3.5	1.75	0.095466
GGPPS_HUMAN Geranylgeranyl pyrophosphate synthase OS=Homo sapiens GN=GGPS1 PE=1 SV=1	O95749	35 kDa	1	1	1	2	4	3	3	0.183503		1	1	1	2	4	3	3	0.183503
BASI_HUMAN Basigin OS=Homo sapiens GN=BSG PE=1 SV=2	P35613 (+1)	42 kDa	1	3	2	5	1	3	1.5	0.698489		1	3	2	5	1	3	1.5	0.698489
GGH_HUMAN Gamma-glutamyl hydrolase OS=Homo sapiens GN=GGH PE=1 SV=2	Q92820	36 kDa	2	2	2	2	3	2.5	1.25	0.42265		2.1	2	2.05	3	3	3	1.46341	0.00275863
SYMM_HUMAN Methionine--tRNA ligase, mitochondrial OS=Homo sapiens GN=MARS2 PE=1 SV=2	Q96GW9	67 kDa	1	1	1	3	4	3.5	3.5	0.0377496		1	1	1	3	5	4	4	0.095466
MOV10_HUMAN Putative helicase MOV-10 OS=Homo sapiens GN=MOV10 PE=1 SV=2	Q9HCE1	114 kDa	1	1	1	3	4	3.5	3.5	0.0377496		1	1	1	3	4	3.5	3.5	0.0377496
PUR1_HUMAN Amidophosphoribosyltransferase OS=Homo sapiens GN=PPAT PE=1 SV=1	Q06203	57 kDa	0	1	0.5	3	5	4	8	0.0886776		0	1	0.5	3	5	4	8	0.0886776
MMTA2_HUMAN Multiple myeloma tumor-associated protein 2 OS=Homo sapiens GN=MMTAG2 PE=1 SV=1	Q9BU76	29 kDa	0	3	1.5	2	3	2.5	1.66667	0.591752		0	3	1.5	2	3	2.5	1.66667	0.591752
KINH_HUMAN Kinesin-1 heavy chain OS=Homo sapiens GN=KIF5B PE=1 SV=1	P33176	110 kDa	1	1	1	4	3	3.5	3.5	0.0377496		1	1	1	4	3	3.5	3.5	0.0377496
SRRT_HUMAN Isoform 5 of Serrate RNA effector molecule homolog OS=Homo sapiens GN=SRRT	Q9BXP5-5	96 kDa	1	4	2.5	1	3	2	0.8	0.80755		1	4	2.5	1	3	2	0.8	0.80755
BACH_HUMAN Isoform 4 of Cytosolic acyl coenzyme A thioester hydrolase OS=Homo sapiens GN=ACOT7	O00154-4	37 kDa	2.1	2	2.05	2	2	2	0.97561	0.42265		2.1	2	2.05	2	2	2	0.97561	0.42265
HTRA2_HUMAN Serine protease HTRA2, mitochondrial OS=Homo sapiens GN=HTRA2 PE=1 SV=2	O43464	49 kDa	1	2	1.5	3	3	3	2	0.095466		1	2	1.5	3	3	3	2	0.095466
A16A1_HUMAN Aldehyde dehydrogenase family 16 member A1 OS=Homo sapiens GN=ALDH16A1 PE=1 SV=2	Q8IZ83	85 kDa	1	1	1	4	3	3.5	3.5	0.0377496		1	1	1	4	3	3.5	3.5	0.0377496
TRM6_HUMAN tRNA (adenine(58)-N(1))-methyltransferase non-catalytic subunit TRM6 OS=Homo sapiens GN=TRMT6 PE=1 SV=1	Q9UJA5	56 kDa	1	2	1.5	3	2	2.5	1.66667	0.292893		1	2	1.5	3	2	2.5	1.66667	0.292893
TR150_HUMAN Thyroid hormone receptor-associated protein 3 OS=Homo sapiens GN=THRAP3 PE=1 SV=2	Q9Y2W1	109 kDa	1	1	1	2	4	3	3	0.183503		1	1	1	2	4	3	3	0.183503
F5H039_HUMAN Molybdopterin molybdenumtransferase OS=Homo sapiens GN=GPHN PE=2 SV=1	F5H039	85 kDa	0	2	1	3	3	3	3	0.183503		0	2	1	3	3	3	3	0.183503
AGAL_HUMAN Alpha-galactosidase A OS=Homo sapiens GN=GLA PE=1 SV=1	P06280	49 kDa	2.1	2	2.05	2	2	2	0.97561	0.42265		2.1	2	2.05	2	2	2	0.97561	0.42265
GTPC1_HUMAN Isoform 2 of Putative GTP cyclohydrolase 1 type 2 NIF3L1 OS=Homo sapiens GN=NIF3L1	Q9GZT8-2	39 kDa	3	2	2.5	1	1	1	0.4	0.095466		3	2	2.5	1	1	1	0.4	0.095466
PGK1_HUMAN Phosphoglycerate kinase 1 OS=Homo sapiens GN=PGK1 PE=1 SV=3	P00558	45 kDa	1	3	2	2	2	2	1	1		1	3	2	2	2	2	1	1
XRCC5_HUMAN X-ray repair cross-complementing protein 5 OS=Homo sapiens GN=XRCC5 PE=1 SV=3	P13010	83 kDa	2	1	1.5	3	2	2.5	1.66667	0.292893		2	1	1.5	3	2	2.5	1.66667	0.292893
NQO2_HUMAN Ribosyldihydronicotinamide dehydrogenase [quinone] OS=Homo sapiens GN=NQO2 PE=1 SV=5	P16083 (+1)	26 kDa	3	1	2	1	3	2	1	1		3	1	2	1	3	2	1	1
ACON_HUMAN Aconitate hydratase, mitochondrial OS=Homo sapiens GN=ACO2 PE=1 SV=2	Q99798	85 kDa	2	2	2	3	1	2	1	1		2	2	2	3	1	2	1	1
HIBCH_HUMAN 3-hydroxyisobutyryl-CoA hydrolase, mitochondrial OS=Homo sapiens GN=HIBCH PE=1 SV=2	Q6NVY1	43 kDa	1	4	2.5	2	1	1.5	0.6	0.591752		1	4	2.5	2	1	1.5	0.6	0.591752
THIM_HUMAN 3-ketoacyl-CoA thiolase, mitochondrial OS=Homo sapiens GN=ACAA2 PE=1 SV=2	P42765	42 kDa	2	1	1.5	2	3	2.5	1.66667	0.292893		2	1	1.5	2	3	2.5	1.66667	0.292893
ALBU_HUMAN Serum albumin OS=Homo sapiens GN=ALB PE=1 SV=2	P02768	69 kDa	1	1	1	2	3	2.5	2.5	0.095466		1	1	1	2	3	2.5	2.5	0.095466
ALDH2_HUMAN Aldehyde dehydrogenase, mitochondrial OS=Homo sapiens GN=ALDH2 PE=1 SV=2	P05091	56 kDa	0	1	0.5	3	4	3.5	7	0.0513167		0	1	0.5	3	4	3.5	7	0.0513167
J3KR54_HUMAN Isovaleryl Coenzyme A dehydrogenase, isoform CRA_a OS=Homo sapiens GN=IVD PE=2 SV=1	J3KR54	47 kDa	0.1	0	0.05	4	3	3.5	70	0.020562		0.1	0	0.05	4	3	3.5	70	0.020562
B7Z3I9_HUMAN Delta-aminolevulinic acid dehydratase OS=Homo sapiens GN=ALAD PE=2 SV=1	B7Z3I9 (+1)	35 kDa	2	2	2	2	1	1.5	0.75	0.42265		2	2	2	2	1	1.5	0.75	0.42265
1433Z_HUMAN 14-3-3 protein zeta/delta OS=Homo sapiens GN=YWHAZ PE=1 SV=1	P63104	28 kDa	2	2	2	1	2	1.5	0.75	0.42265		2	2	2	1	2	1.5	0.75	0.42265
SMRC1_HUMAN SWI/SNF complex subunit SMARCC1 OS=Homo sapiens GN=SMARCC1 PE=1 SV=3	Q92922	123 kDa	0	2	1	2	3	2.5	2.5	0.311753		0	2	1	2	3	2.5	2.5	0.311753
TMLH_HUMAN Isoform 8 of Trimethyllysine dioxygenase, mitochondrial OS=Homo sapiens GN=TMLHE	Q9NVH6-8	51 kDa	1	2	1.5	2	2	2	1.33333	0.42265		1	2	1.5	2	2	2	1.33333	0.42265
RPP30_HUMAN Ribonuclease P protein subunit p30 OS=Homo sapiens GN=RPP30 PE=1 SV=1	P78346 (+1)	29 kDa	1	2	1.5	2	2	2	1.33333	0.42265		1	2	1.5	2	2	2	1.33333	0.42265
DHRS2_HUMAN Isoform 2 of Dehydrogenase/reductase SDR family member 2, mitochondrial OS=Homo sapiens GN=DHRS2	Q13268-2	31 kDa	1	3	2	1	2	1.5	0.75	0.698489		1	3	2	1	2	1.5	0.75	0.698489
PABP1_HUMAN Isoform 2 of Polyadenylate-binding protein 1 OS=Homo sapiens GN=PABPC1	P11940-2	61 kDa	2	1	1.5	2	2	2	1.33333	0.42265		2	1	1.5	2	2	2	1.33333	0.42265
BRDT_HUMAN Isoform 5 of Bromodomain testis-specific protein OS=Homo sapiens GN=BRDT	Q58F21-5	99 kDa	1	1	1	2	1	1.5	1.5	0.42265		1	1	1	3	1	2	2	0.42265
GMDS_HUMAN GDP-mannose 4,6 dehydratase OS=Homo sapiens GN=GMDS PE=1 SV=1	O60547	42 kDa	1	3	2	2	1	1.5	0.75	0.698489		1	3	2	2	1	1.5	0.75	0.698489
CAP1_HUMAN Adenylyl cyclase-associated protein 1 OS=Homo sapiens GN=CAP1 PE=1 SV=5	Q01518	52 kDa	0	3	1.5	2	2	2	1.33333	0.770584		0	3	1.5	2	2	2	1.33333	0.770584
F8WJN3_HUMAN Cleavage and polyadenylation-specificity factor subunit 6 OS=Homo sapiens GN=CPSF6 PE=2 SV=1	F8WJN3	52 kDa	0	1	0.5	3	2	2.5	5	0.105573		0	1	0.5	4	2	3	6	0.154846
HORN_HUMAN Hornerin OS=Homo sapiens GN=HRNR PE=1 SV=2	Q86YZ3	282 kDa	0.1	0	0.05	1	6	3.5	70	0.301675		0.1	0	0.05	1	6	3.5	70	0.301675
NUCB2_HUMAN Nucleobindin-2 OS=Homo sapiens GN=NUCB2 PE=1 SV=2	P80303 (+1)	50 kDa	0.1	0	0.05	2	5	3.5	70	0.148278		0.1	0	0.05	2	5	3.5	70	0.148278
K7ELL7_HUMAN Glucosidase 2 subunit beta OS=Homo sapiens GN=PRKCSH PE=2 SV=1	K7ELL7 (+2)	60 kDa	0.1	0	0.05	5	2	3.5	70	0.148278		0.1	0	0.05	5	2	3.5	70	0.148278
J3KNC0_HUMAN Transcription initiation factor IIA beta chain OS=Homo sapiens GN=GTF2A1 PE=2 SV=1	J3KNC0	7 kDa	1	1	1	2	1	1.5	1.5	0.42265		1	1	1	2	1	1.5	1.5	0.42265
COF1_HUMAN Cofilin-1 OS=Homo sapiens GN=CFL1 PE=1 SV=3	P23528	19 kDa	2	1	1.5	1	2	1.5	1	1		2	1	1.5	1	2	1.5	1	1
C1QBP_HUMAN Complement component 1 Q subcomponent-binding protein, mitochondrial OS=Homo sapiens GN=C1QBP PE=1 SV=1	Q07021	31 kDa	1.1	1	1.05	2	2	2	1.90476	0.00275863		1.1	1	1.05	2	2	2	1.90476	0.00275863
RS10_HUMAN 40S ribosomal protein S10 OS=Homo sapiens GN=RPS10 PE=1 SV=1	P46783	19 kDa	1.1	1	1.05	2	2	2	1.90476	0.00275863		1.1	1	1.05	2	2	2	1.90476	0.00275863
NUP43_HUMAN Nucleoporin Nup43 OS=Homo sapiens GN=NUP43 PE=1 SV=1	Q8NFH3	42 kDa	1	2	1.5	2	1	1.5	1	1		1	2	1.5	2	1	1.5	1	1
CKAP4_HUMAN Cytoskeleton-associated protein 4 OS=Homo sapiens GN=CKAP4 PE=1 SV=2	Q07065	66 kDa	1.1	1	1.05	2	2	2	1.90476	0.00275863		1.1	1	1.05	2	2	2	1.90476	0.00275863
DPYL5_HUMAN Dihydropyrimidinase-related protein 5 OS=Homo sapiens GN=DPYSL5 PE=1 SV=1	Q9BPU6	61 kDa	2	1	1.5	2	1	1.5	1	1		2	1	1.5	2	1	1.5	1	1
TPP1_HUMAN Isoform 2 of Tripeptidyl-peptidase 1 OS=Homo sapiens GN=TPP1	O14773-2	34 kDa	0	1	0.5	1	4	2.5	5	0.333333		0	1	0.5	1	4	2.5	5	0.333333
AIFM1_HUMAN Apoptosis-inducing factor 1, mitochondrial OS=Homo sapiens GN=AIFM1 PE=1 SV=1	O95831	67 kDa	1	0	0.5	3	2	2.5	5	0.105573		1	0	0.5	3	2	2.5	5	0.105573
H3BNQ7_HUMAN 4-aminobutyrate aminotransferase, mitochondrial OS=Homo sapiens GN=ABAT PE=2 SV=1	H3BNQ7 (+1)	58 kDa	2	0	1	2	2	2	2	0.42265		2	0	1	2	2	2	2	0.42265
MECP2_HUMAN Methyl-CpG-binding protein 2 OS=Homo sapiens GN=MECP2 PE=1 SV=1	P51608	52 kDa	0	2	1	2	2	2	2	0.42265		0	2	1	2	2	2	2	0.42265
SCOT1_HUMAN Succinyl-CoA:3-ketoacid coenzyme A transferase 1, mitochondrial OS=Homo sapiens GN=OXCT1 PE=1 SV=1	P55809	56 kDa	1	1	1	3	1	2	2	0.42265		1	1	1	3	1	2	2	0.42265
MEP50_HUMAN Methylosome protein 50 OS=Homo sapiens GN=WDR77 PE=1 SV=1	Q9BQA1	37 kDa	0	2	1	3	1	2	2	0.552786		0	2	1	3	1	2	2	0.552786
PIMT_HUMAN Protein-L-isoaspartate(D-aspartate) O-methyltransferase OS=Homo sapiens GN=PCMT1 PE=1 SV=4	P22061 (+1)	25 kDa	1	2	1.5	0	3	1.5	1	1		1	2	1.5	0	3	1.5	1	1
TRM61_HUMAN tRNA (adenine(58)-N(1))-methyltransferase catalytic subunit TRMT61A OS=Homo sapiens GN=TRMT61A PE=1 SV=1	Q96FX7	31 kDa	1	2	1.5	3	0	1.5	1	1		1	2	1.5	3	0	1.5	1	1
DBR1_HUMAN Lariat debranching enzyme OS=Homo sapiens GN=DBR1 PE=1 SV=2	Q9UK59	62 kDa	0	1	0.5	3	2	2.5	5	0.105573		0	1	0.5	3	2	2.5	5	0.105573
ACADM_HUMAN Medium-chain specific acyl-CoA dehydrogenase, mitochondrial OS=Homo sapiens GN=ACADM PE=1 SV=1	P11310 (+2)	47 kDa	0	2	1	2	1	1.5	1.5	0.698489		0	3	1.5	2	1	1.5	1	1
A8K2U1_HUMAN EGF domain-specific O-linked N-acetylglucosamine transferase OS=Homo sapiens GN=EOGT PE=2 SV=1	A8K2U1 (+1)	50 kDa	0	1	0.5	2	3	2.5	5	0.105573		0	1	0.5	2	3	2.5	5	0.105573
J3KPS3_HUMAN Fructose-bisphosphate aldolase OS=Homo sapiens GN=ALDOA PE=2 SV=1	J3KPS3 (+1)	40 kDa	0	3	1.5	3	0	1.5	1	1		0	3	1.5	3	0	1.5	1	1
RBBP7_HUMAN Histone-binding protein RBBP7 OS=Homo sapiens GN=RBBP7 PE=1 SV=1	Q16576	48 kDa	0.1	0	0.05	3	1	2	40	0.19083		0.1	0	0.05	3	1	2	40	0.19083
K1H1_HUMAN Keratin, type I cuticular Ha1 OS=Homo sapiens GN=KRT31 PE=2 SV=3	Q15323	47 kDa	0	6	3	0.1	0	0.05	0.0166667	0.429172		0	6	3	0.5	0	0.25	0.0833333	0.45741
CPSF7_HUMAN Isoform 3 of Cleavage and polyadenylation specificity factor subunit 7 OS=Homo sapiens GN=CPSF7	Q8N684-3	56 kDa	1	0	0.5	3	1	2	4	0.311753		1	0	0.5	3	1	2	4	0.311753
H7C426_HUMAN E3 ubiquitin-protein ligase RNF181 (Fragment) OS=Homo sapiens GN=RNF181 PE=4 SV=1	H7C426	19 kDa	1	1	1	1	2	1.5	1.5	0.42265		1	1	1	1	2	1.5	1.5	0.42265
RS18_HUMAN 40S ribosomal protein S18 OS=Homo sapiens GN=RPS18 PE=1 SV=3	P62269	18 kDa	2	1	1.5	1	1	1	0.666667	0.42265		2	1	1.5	1	1	1	0.666667	0.42265
POP1_HUMAN Ribonucleases P/MRP protein subunit POP1 OS=Homo sapiens GN=POP1 PE=1 SV=2	Q99575	115 kDa	0	1	0.5	3	1	2	4	0.311753		0	1	0.5	3	1	2	4	0.311753
AATC_HUMAN Aspartate aminotransferase, cytoplasmic OS=Homo sapiens GN=GOT1 PE=1 SV=3	P17174	46 kDa	1	2	1.5	1	1	1	0.666667	0.42265		1	2	1.5	1	1	1	0.666667	0.42265
YLPM1_HUMAN Isoform 4 of YLP motif-containing protein 1 OS=Homo sapiens GN=YLPM1	P49750-4	242 kDa	2	0	1	2	1	1.5	1.5	0.698489		2	0	1	2	1	1.5	1.5	0.698489
DESP_HUMAN Desmoplakin OS=Homo sapiens GN=DSP PE=1 SV=3	P15924	332 kDa	1	0	0.5	2	2	2	4	0.095466		1	0	0.5	2	2	2	4	0.095466
CC85C_HUMAN Coiled-coil domain-containing protein 85C OS=Homo sapiens GN=CCDC85C PE=1 SV=1	A6NKD9	45 kDa	1	2	1.5	1	1	1	0.666667	0.42265		1	2	1.5	1	1	1	0.666667	0.42265
H0YN81_HUMAN WD repeat-containing protein 61 (Fragment) OS=Homo sapiens GN=WDR61 PE=2 SV=1	H0YN81 (+1)	32 kDa	1	2	1.5	1	1	1	0.666667	0.42265		1	2	1.5	1	1	1	0.666667	0.42265
STIM1_HUMAN Stromal interaction molecule 1 OS=Homo sapiens GN=STIM1 PE=1 SV=3	Q13586	77 kDa	1	1	1	2	1	1.5	1.5	0.42265		1	1	1	2	1	1.5	1.5	0.42265
E9PK91_HUMAN Bcl-2-associated transcription factor 1 OS=Homo sapiens GN=BCLAF1 PE=2 SV=1	E9PK91 (+3)	100 kDa	0	1	0.5	2	2	2	4	0.095466		0	1	0.5	2	2	2	4	0.095466
SSDH_HUMAN Succinate-semialdehyde dehydrogenase, mitochondrial OS=Homo sapiens GN=ALDH5A1 PE=1 SV=2	P51649 (+1)	57 kDa	0	1	0.5	1	3	2	4	0.311753		0	1	0.5	1	3	2	4	0.311753
SET_HUMAN Isoform 2 of Protein SET OS=Homo sapiens GN=SET	Q01105-2	32 kDa	1	0	0.5	2	1	1.5	3	0.292893		1	0	0.5	2	1	1.5	3	0.292893
THIC_HUMAN Acetyl-CoA acetyltransferase, cytosolic OS=Homo sapiens GN=ACAT2 PE=1 SV=2	Q9BWD1	41 kDa	1	0	0.5	1	3	2	4	0.311753		1	0	0.5	1	3	2	4	0.311753
B4E2S7_HUMAN Lysosome-associated membrane glycoprotein 2 OS=Homo sapiens GN=LAMP2 PE=2 SV=1	B4E2S7 (+1)	40 kDa	1	2	1.5	0	2	1	0.666667	0.698489		1	2	1.5	0	2	1	0.666667	0.698489
K2C6B_HUMAN Keratin, type II cytoskeletal 6B OS=Homo sapiens GN=KRT6B PE=1 SV=5	P04259	60 kDa	1	0	0.5	2	1	1.5	3	0.292893		1	0	0.5	2	1	1.5	3	0.292893
ACOT1_HUMAN Acyl-coenzyme A thioesterase 1 OS=Homo sapiens GN=ACOT1 PE=1 SV=1	Q86TX2	46 kDa	0	3	1.5	1	1	1	0.666667	0.770584		0	3	1.5	1	1	1	0.666667	0.770584
PAPS1_HUMAN Bifunctional 3'-phosphoadenosine 5'-phosphosulfate synthase 1 OS=Homo sapiens GN=PAPSS1 PE=1 SV=2	O43252	71 kDa	0	1	0.5	1	3	2	4	0.311753		0	1	0.5	1	3	2	4	0.311753
A6NEM2_HUMAN HCF N-terminal chain 5 OS=Homo sapiens GN=HCFC1 PE=2 SV=2	A6NEM2 (+1)	213 kDa	0	1	0.5	1	2	1.5	3	0.292893		0	1	0.5	1	2	1.5	3	0.292893
NDK3_HUMAN Nucleoside diphosphate kinase 3 OS=Homo sapiens GN=NME3 PE=1 SV=2	Q13232	19 kDa	1	1	1	2	0	1	1	1		1	1	1	2	0	1	1	1
IPYR2_HUMAN Inorganic pyrophosphatase 2, mitochondrial OS=Homo sapiens GN=PPA2 PE=1 SV=2	Q9H2U2 (+3)	38 kDa	0	2	1	1	1	1	1	1		0	2	1	1	1	1	1	1
M0QZN2_HUMAN 40S ribosomal protein S5 OS=Homo sapiens GN=RPS5 PE=2 SV=1	M0QZN2 (+3)	15 kDa	0	1	0.5	2	1	1.5	3	0.292893		0	1	0.5	2	1	1.5	3	0.292893
ARGI2_HUMAN Arginase-2, mitochondrial OS=Homo sapiens GN=ARG2 PE=1 SV=1	P78540	39 kDa	0	1	0.5	2	1	1.5	3	0.292893		0	1	0.5	2	1	1.5	3	0.292893
F5GZS6_HUMAN 4F2 cell-surface antigen heavy chain OS=Homo sapiens GN=SLC3A2 PE=2 SV=1	F5GZS6 (+5)	65 kDa	0	1	0.5	2	1	1.5	3	0.292893		0	1	0.5	2	1	1.5	3	0.292893
PDIA4_HUMAN Protein disulfide-isomerase A4 OS=Homo sapiens GN=PDIA4 PE=1 SV=2	P13667	73 kDa	0.1	0	0.05	2	2	2	40	0.000656815		0.1	0	0.05	2	2	2	40	0.000656815
DPYL4_HUMAN Dihydropyrimidinase-related protein 4 OS=Homo sapiens GN=DPYSL4 PE=1 SV=2	O14531	62 kDa	0	1	0.5	1	2	1.5	3	0.292893		0	1	0.5	1	2	1.5	3	0.292893
DSG1_HUMAN Desmoglein-1 OS=Homo sapiens GN=DSG1 PE=1 SV=2	Q02413	114 kDa	0.1	0	0.05	1	3	2	40	0.19083		0.1	0	0.05	1	3	2	40	0.19083
GCSP_HUMAN Glycine dehydrogenase (decarboxylating), mitochondrial OS=Homo sapiens GN=GLDC PE=1 SV=2	P23378	113 kDa	0	1	0.5	1	2	1.5	3	0.292893		0	1	0.5	1	2	1.5	3	0.292893
LIS1_HUMAN Platelet-activating factor acetylhydrolase IB subunit alpha OS=Homo sapiens GN=PAFAH1B1 PE=1 SV=2	P43034	47 kDa	1	0	0.5	1	2	1.5	3	0.292893		1	0	0.5	1	2	1.5	3	0.292893
NT5D3_HUMAN 5'-nucleotidase domain-containing protein 3 OS=Homo sapiens GN=NT5DC3 PE=2 SV=1	Q86UY8	63 kDa	1	2	1.5	1	0	0.5	0.333333	0.292893		1	2	1.5	1	0	0.5	0.333333	0.292893
ACOX1_HUMAN Isoform 2 of Peroxisomal acyl-coenzyme A oxidase 1 OS=Homo sapiens GN=ACOX1	Q15067-2 (+1)	75 kDa	2	0	1	1	1	1	1	1		2	0	1	1	1	1	1	1
SFPQ_HUMAN Splicing factor, proline- and glutamine-rich OS=Homo sapiens GN=SFPQ PE=1 SV=2	P23246	76 kDa	0.1	0	0.05	4	0	2	40	0.432513		0.1	0	0.05	4	0	2	40	0.432513
SMU1_HUMAN WD40 repeat-containing protein SMU1 OS=Homo sapiens GN=SMU1 PE=1 SV=2	Q2TAY7	58 kDa	0.1	0	0.05	2	2	2	40	0.000656815		0.1	0	0.05	2	2	2	40	0.000656815
C9JRZ6_HUMAN Coiled-coil-helix-coiled-coil-helix domain-containing protein 3, mitochondrial OS=Homo sapiens GN=CHCHD3 PE=2 SV=1	C9JRZ6	27 kDa	0.1	0	0.05	2	2	2	40	0.000656815		0.1	0	0.05	2	2	2	40	0.000656815
IDH3A_HUMAN Isocitrate dehydrogenase [NAD] subunit alpha, mitochondrial OS=Homo sapiens GN=IDH3A PE=1 SV=1	P50213	40 kDa	0	2	1	2	0	1	1	1		0	2	1	2	0	1	1	1
MA2C1_HUMAN Isoform 4 of Alpha-mannosidase 2C1 OS=Homo sapiens GN=MAN2C1	Q9NTJ4-4	117 kDa	0.1	0	0.05	2	2	2	40	0.000656815		0.1	0	0.05	2	2	2	40	0.000656815
GRP75_HUMAN Stress-70 protein, mitochondrial OS=Homo sapiens GN=HSPA9 PE=1 SV=2	P38646	74 kDa	0.1	0	0.05	3	1	2	40	0.19083		0.1	0	0.05	3	1	2	40	0.19083
RCN1_HUMAN Reticulocalbin-1 OS=Homo sapiens GN=RCN1 PE=1 SV=1	Q15293	39 kDa	0	2	1	1	0	0.5	0.5	0.698489		0	2	1	1	0	0.5	0.5	0.698489
HS2ST_HUMAN Heparan sulfate 2-O-sulfotransferase 1 OS=Homo sapiens GN=HS2ST1 PE=1 SV=1	Q7LGA3	42 kDa	0	3	1.5	0	1	0.5	0.333333	0.591752		0	3	1.5	0	1	0.5	0.333333	0.591752
B4DT31_HUMAN Far upstream element-binding protein 1 OS=Homo sapiens GN=FUBP1 PE=2 SV=1	B4DT31 (+3)	70 kDa	1	0	0.5	3	0	1.5	3	0.591752		1	0	0.5	3	0	1.5	3	0.591752
TR61B_HUMAN tRNA (adenine(58)-N(1))-methyltransferase, mitochondrial OS=Homo sapiens GN=TRMT61B PE=1 SV=2	Q9BVS5	53 kDa	0.1	0	0.05	3	1	2	40	0.19083		0.1	0	0.05	3	1	2	40	0.19083
TBB2B_HUMAN Tubulin beta-2B chain OS=Homo sapiens GN=TUBB2B PE=1 SV=1	Q9BVA1	50 kDa	0.1	0	0.05	1	3	2	40	0.19083		0.1	0	0.05	1	3	2	40	0.19083
MPPA_HUMAN Mitochondrial-processing peptidase subunit alpha OS=Homo sapiens GN=PMPCA PE=1 SV=2	Q10713	58 kDa	0.1	0	0.05	4	0	2	40	0.432513		0.1	0	0.05	4	0	2	40	0.432513
RT07_HUMAN 28S ribosomal protein S7, mitochondrial OS=Homo sapiens GN=MRPS7 PE=1 SV=2	Q9Y2R9	28 kDa	1	0	0.5	2	0	1	2	0.698489		1	0	0.5	2	0	1	2	0.698489
SYEP_HUMAN Bifunctional glutamate/proline--tRNA ligase OS=Homo sapiens GN=EPRS PE=1 SV=5	P07814	171 kDa	0.1	0	0.05	1	2	1.5	30	0.102042		0.1	0	0.05	1	2	1.5	30	0.102042
BAP31_HUMAN B-cell receptor-associated protein 31 OS=Homo sapiens GN=BCAP31 PE=1 SV=3	P51572 (+1)	28 kDa	1	0	0.5	2	0	1	2	0.698489		1	0	0.5	2	0	1	2	0.698489
ALDR_HUMAN Aldose reductase OS=Homo sapiens GN=AKR1B1 PE=1 SV=3	P15121	36 kDa	0	2	1	0	1	0.5	0.5	0.698489		0	2	1	0	1	0.5	0.5	0.698489
MDHM_HUMAN Malate dehydrogenase, mitochondrial OS=Homo sapiens GN=MDH2 PE=1 SV=3	P40926	36 kDa	0	1	0.5	2	0	1	2	0.698489		0	1	0.5	2	0	1	2	0.698489
HEM3_HUMAN Porphobilinogen deaminase OS=Homo sapiens GN=HMBS PE=1 SV=2	P08397	39 kDa	0	2	1	0	1	0.5	0.5	0.698489		0	2	1	0	1	0.5	0.5	0.698489
B5MCQ5_HUMAN Protein disulfide-isomerase A6 OS=Homo sapiens GN=PDIA6 PE=2 SV=1	B5MCQ5 (+4)	53 kDa	0	1	0.5	2	0	1	2	0.698489		0	1	0.5	2	0	1	2	0.698489
D3YTF8_HUMAN Thioredoxin reductase 2, mitochondrial OS=Homo sapiens GN=TXNRD2 PE=3 SV=1	D3YTF8 (+3)	54 kDa	0.1	0	0.05	1	2	1.5	30	0.102042		0.1	0	0.05	1	2	1.5	30	0.102042
OAT_HUMAN Ornithine aminotransferase, mitochondrial OS=Homo sapiens GN=OAT PE=1 SV=1	P04181	49 kDa	0	2	1	1	0	0.5	0.5	0.698489		0	2	1	1	0	0.5	0.5	0.698489
PRDX2_HUMAN Peroxiredoxin-2 OS=Homo sapiens GN=PRDX2 PE=1 SV=5	P32119	22 kDa	0	1	0.5	0	2	1	2	0.698489		0	1	0.5	0	2	1	2	0.698489
CT027_HUMAN UPF0687 protein C20orf27 OS=Homo sapiens GN=C20orf27 PE=1 SV=3	Q9GZN8 (+1)	19 kDa	0.1	0	0.05	2	1	1.5	30	0.102042		0.1	0	0.05	2	1	1.5	30	0.102042
1433G_HUMAN 14-3-3 protein gamma OS=Homo sapiens GN=YWHAG PE=1 SV=2	P61981	28 kDa	0	2	1	1	0	0.5	0.5	0.698489		0	2	1	1	0	0.5	0.5	0.698489
SERC_HUMAN Phosphoserine aminotransferase OS=Homo sapiens GN=PSAT1 PE=1 SV=2	Q9Y617 (+1)	40 kDa	0	2	1	1	0	0.5	0.5	0.698489		0	2	1	1	0	0.5	0.5	0.698489
E7EPK1_HUMAN Septin-7 OS=Homo sapiens GN=SEPT7 PE=2 SV=1	E7EPK1 (+2)	51 kDa	0.1	0	0.05	1	2	1.5	30	0.102042		0.1	0	0.05	1	2	1.5	30	0.102042
KAT3_HUMAN Kynurenine--oxoglutarate transaminase 3 OS=Homo sapiens GN=CCBL2 PE=1 SV=1	Q6YP21 (+1)	51 kDa	1	2	1.5	0.1	0	0.05	0.0333333	0.102042		1	2	1.5	0.1	0	0.05	0.0333333	0.102042
DDAH1_HUMAN N(G),N(G)-dimethylarginine dimethylaminohydrolase 1 OS=Homo sapiens GN=DDAH1 PE=1 SV=3	O94760	31 kDa	0	1	0.5	2	0	1	2	0.698489		0	1	0.5	2	0	1	2	0.698489
GBB1_HUMAN Guanine nucleotide-binding protein G(I)/G(S)/G(T) subunit beta-1 OS=Homo sapiens GN=GNB1 PE=1 SV=3	P62873	37 kDa	0	1	0.5	0	2	1	2	0.698489		0	1	0.5	0	2	1	2	0.698489
CH60_HUMAN 60 kDa heat shock protein, mitochondrial OS=Homo sapiens GN=HSPD1 PE=1 SV=2	P10809	61 kDa	0.1	0	0.05	1	2	1.5	30	0.102042		0.1	0	0.05	1	2	1.5	30	0.102042
MAOX_HUMAN NADP-dependent malic enzyme OS=Homo sapiens GN=ME1 PE=1 SV=1	P48163	64 kDa	0.1	0	0.05	2	1	1.5	30	0.102042		0.1	0	0.05	2	1	1.5	30	0.102042
XRCC6_HUMAN X-ray repair cross-complementing protein 6 OS=Homo sapiens GN=XRCC6 PE=1 SV=2	P12956	70 kDa	0.1	0	0.05	3	0	1.5	30	0.435909		0.1	0	0.05	3	0	1.5	30	0.435909
KRT82_HUMAN Keratin, type II cuticular Hb2 OS=Homo sapiens GN=KRT82 PE=1 SV=3	Q9NSB4	57 kDa	0	2	1	0.1	0	0.05	0.05	0.442861		0	2	1	0.1	0	0.05	0.05	0.442861
E9PCB6_HUMAN Neurolysin, mitochondrial OS=Homo sapiens GN=NLN PE=2 SV=1	E9PCB6 (+1)	69 kDa	0.1	0	0.05	2	0	1	20	0.442861		0.1	0	0.05	2	0	1	20	0.442861
KRT36_HUMAN Keratin, type I cuticular Ha6 OS=Homo sapiens GN=KRT36 PE=1 SV=1	O76013 (+1)	52 kDa	0	2	1	0.1	0	0.05	0.05	0.442861		0	2	1	0.1	0	0.05	0.05	0.442861
B1AL05_HUMAN 39S ribosomal protein L43, mitochondrial OS=Homo sapiens GN=MRPL43 PE=2 SV=1	B1AL05 (+6)	21 kDa	0.1	0	0.05	0	2	1	20	0.442861		0.1	0	0.05	0	2	1	20	0.442861
E9PCR7_HUMAN 2-oxoglutarate dehydrogenase, mitochondrial OS=Homo sapiens GN=OGDH PE=2 SV=1	E9PCR7 (+5)	118 kDa	0.1	0	0.05	0	2	1	20	0.442861		0.1	0	0.05	0	2	1	20	0.442861
B2R5P6_HUMAN Thioredoxin reductase 1, cytoplasmic OS=Homo sapiens GN=TXNRD1 PE=2 SV=1	B2R5P6 (+13)	55 kDa	0.1	0	0.05	2	0	1	20	0.442861		0.1	0	0.05	2	0	1	20	0.442861
MOGS_HUMAN Mannosyl-oligosaccharide glucosidase OS=Homo sapiens GN=MOGS PE=1 SV=5	Q13724	92 kDa	0	2	1	0.1	0	0.05	0.05	0.442861		0	2	1	0.1	0	0.05	0.05	0.442861
F5GX05_HUMAN Band 4.1-like protein 3 OS=Homo sapiens GN=EPB41L3 PE=2 SV=1	F5GX05 (+1)	98 kDa	0.1	0	0.05	0	2	1	20	0.442861		0.1	0	0.05	0	2	1	20	0.442861
E7EMN3_HUMAN Bleomycin hydrolase OS=Homo sapiens GN=BLMH PE=2 SV=1	E7EMN3 (+3)	43 kDa	0.1	0	0.05	0	2	1	20	0.442861		0.1	0	0.05	0	2	1	20	0.442861
K7EKL3_HUMAN Paragranulin (Fragment) OS=Homo sapiens GN=GRN PE=4 SV=1	K7EKL3 (+1)	41 kDa	0.1	0	0.05	2	0	1	20	0.442861		0.1	0	0.05	2	0	1	20	0.442861
FUMH_HUMAN Fumarate hydratase, mitochondrial OS=Homo sapiens GN=FH PE=1 SV=3	P07954	55 kDa	2	0	1	0.1	0	0.05	0.05	0.442861		2	0	1	0.1	0	0.05	0.05	0.442861
PHS_HUMAN Pterin-4-alpha-carbinolamine dehydratase OS=Homo sapiens GN=PCBD1 PE=1 SV=2	P61457	12 kDa	0.1	0	0.05	0	2	1	20	0.442861		0.1	0	0.05	0	2	1	20	0.442861
