## Supplementary methods, Figures and Tables for "Uncovering the Bromodomain Interactome using Site-Specific Azide-Acetyllysine Photochemistry, Proteomic Profiling and Structural Characterization": Table S7- Data-statestics_ligands_final.xlsx

### Sheet: X-tal data
	Table S7: Crystallization conditions and Crystallographic data satistics
	Protein	Brd3 (domain 1)	Brd3 (domain 1)	Brd3 (domain 1)	Brd3 (domain 1)	Brd4 (domain 1)	Brd4 (domain 1)	Brd4 (domain 1)	Brd4 (domain 1)
	Ligand$	hnRNPK	SHMT	ILF3	BCLAF1	hnRNPK	SHMT	ILF3	BCLAF1
	Crystallization condition	2.0 M Ammonium sulfate, 0.1 M Sodium citrate tribasic dihydrate pH 5.6 and 0.2 M Potassium sodium tartrate tetrahydrate	35% (v/v) Tacsimate pH 7.0	25% (w/v) PEG 3,350, 0.1 M BIS-TRIS pH 5.5 and 0.2 M Sodium chloride	0.2 M Ammonium acetate, 0.1 M Sodium acetate trihydrate pH 4.6 and 30% (w/v) PEG 4,000	25% (w/v) PEG 3,350, 0.2 M Ammonium acetate and 0.1 M BIS-TRIS pH 6.5	25% (w/v) PEG 3,350, 0.2 M Ammonium acetate and 0.1 M BIS-TRIS pH 6.5	3.0 M Sodium chloride and 0.1 M HEPES pH 7.5	30% (w/v) PEG 4,000, 0.2 M Sodium acetate trihydrate and 0.1 M TRIS hydrochloride pH 8.5
	Cryo preservation	30% (v/v) Ethylene glycol	5% (v/v) Ethylene glycol	8% (v/v) Ethylene glycol	30% (v/v) Ethylene glycol	5% (v/v) Glycerol	8% (v/v) Glycerol	30% (v/v) Glycerol	5% (v/v) Ethylene glycol
	Data Collection*
	Source	BNL 17-ID-1	BNL 17-ID-1	APS 31-ID	BNL 17-ID-1	BNL 17-ID-1	APS 31-ID	APS 31-ID	BNL 17-ID-2
	Wavelength (Å)	0.92	0.98	0.98	0.92	0.92	0.98	0.98	0.98
	Number of crystals	1	1	1	1	1	1	1	1
	Space group	P41212	P212121	P3221	P212121	P212121	P212121	C2221	P212121
	Cell dimensions
	a,b,c (Å)	49.7, 49.7, 255.6	51.6, 61.6, 83.6	59, 59, 133.9	42.7, 54.8, 122.2	48.5, 52.1, 53.3	43.0, 51.6, 57.4	43.7, 57.1, 123.1	37.3, 43.8, 78.4
	Resolution (Å)	25-1.85 (1.92-1.85)	25-1.5 (1.53-1.5)	25-2.1 (2.18-2.1)	25-1.95 (2.0-1.95)	24.23-1.38 (1.43-1.38)	30-1.25 (1.27-1.25)	28.56-1.72 (1.78-1.72)	23-1.45 (1.48-1.45)
	Completeness (%)	100 (99.8)	99.3 (94.4)	99.8 (99.9)	99.8 (99.9)	98.70 (94.2)	99.6 (100)	99.8 (89.5)	99.4 (95.3)
	Total reflections	744378	242033	155395	293571	274557	254342	120573	299927
	Unique reflections	28595	43094	16406	21629	27818	35920	16747	23169
	Wilson B-factor	15.7	17.1	44.5	19.7	17.5	7.7	19.6	11.2
	Multiplicity	26.0 (24.4)	5.6 (5.4)	9.5 (9.9)	13.6 (14.2)	9.9 (8.1)	7.1 (7.0)	7.3 (7.2)	12.6 (9.5)
	Rmerge (%)	13.1 (60.0)	9.2 (67.4)	6.0 (61.9)	15.6 (64.8)	6.3 (72.3)	6.8 (28.4)	7.6 (71.9)	9.8 (63.5)
	CC1/2 (%)	99.8 (93.7)	99.4 (76.5)	99.9 (89.6)	99 (89.7)	99.8 (77)	99.9 (96.9)	99.9 (88.5)	99.9 (89.2)
	CC* (%)	99.9 (98.4)	99.8 (93.1)	100 (97.2)	99.7 (97.2)	99.9 (93.3)	100 (99.2)	100 (96.9)	100 (97.1)
	<I>/s(I)	24.4 (6.06)	12.3 (2.2)	18.7 (3.44)	15 (4.1)	23.17 (3.18)	19.2 (2.5)	18.7 (3.1)	18.4 (3.13)
	Refinement*
	Resolution (Å)	25-1.85 (1.92-1.85)	25-1.5 (1.55-1.5)	25-2.1 (2.3-2.1)	25-1.95 (2.02-1.95)	24.23-1.38 (1.43-1.38)	25.0-1.25 (1.29-1.25)	25-1.72 (1.78 -1.72)	23-1.45 (1.51-1.45)
	Reflections: work/free	28590 (2771)/1430 (130)	43039 (4031)/2161 (195)	16403 (1610)/1555 (55)	21592 (2108)/2010 (98)	27809 (2610)/1404 (125)	35873 (3541)/1819 (181)	15987 (1337)/784 (58)	23168 (2176)/1150 (96)
	Rwork/Rfree (%)	17.3 (29.1)/21.7 (32.4)	15.7 (21.5)/18.5 (26.6)	19.2 (23.7)/23.7 (25)	18.3 (20.2)/23.4 (25.0)	17.6 (24.6)/19.8 (29)	14.8 (16.5)/17.4 (18.1)	17.9 (22.3)/22.3 (28.9)	16.3 (19.9)/ 19.8 (24.7)
	Number of TLS groups	12	12	12	12	7	6	6	6
	Number of atoms
	Protein	2200	2088	1976	2100	1136	1164	1118	1102
	Ligand	28	42	4	12	21	22	12	5
	Water	258	195	46	140	154	214	83	142
	Average B-factors (Å2)
	Protein	17	22.8	53.4	25.4	22.2	9.6	24.1	15.6
	Ligand	51	32.8	52.6	40.6	40.4	26.6	37.2	21.4
	Water	24.3	29.5	45.6	25.5	30.2	18.9	29.3	23.8
	r.m.s.d.
	Bond lengths (Å)	0.007	0.01	0.008	0.007	0.011	0.007	0.006	0.008
	Bond angles (°)	0.86	1.09	0.91	0.89	1.15	1.02	0.86	0.95
	Molprobity†
	Favored	99.2% (258 aa)	99% (239 aa)	98.3% (232 aa)	98.7% (247 aa)	99.2 % (134 aa)	100% (133 aa)	98.4 % (123 aa)	99.2 % (130 aa)
	Allowed	100% (260 aa)	100% (244 aa)	100% (236 aa)	100% (250 aa)	100% (135 aa)	100% (133 aa)	100% (125 aa)	100% (131 aa)
	Outliers	none	none	none	0.84% (2 aa)	none	none	none	none
	Clash score	99th percentile	99th percentile	99th percentile	99th percentile	99th percentile	100th percentile	99th percentile	100th percentile
	Molprobity score	100th percentile	100th percentile	99th percentile	100th percentile	100th percentile	100th percentile	100th percentile	100th percentile
	RCSB ID	7RJK	7RJL	7RJM	7RJN	7RJO	7RJP	7RJQ	7RJR
	* Statistics calculated using PHENIX (Adam et al., Acta Crystal. D 2010, 66 (Pt 2), 213-21); highest resolution shells indicated in parentheses
	† Calculated with the program MOLPRROBITY (Chen et al., Acta Crystal. D 2010, 66 (Pt 1), 12-21)
